# High-throughput biochemical phenotyping of SHP2 variants reveals the molecular basis of diseases and allosteric drug inhibition

**DOI:** 10.64898/2026.03.30.715055

**Authors:** Albert A Lee, Daniel A Mokhtari, Emily D Egan, Stephen C Blacklow, Daniel Herschlag, Polly M Fordyce

**Affiliations:** Department of Genetics, Stanford University, Stanford, CA 94305; Department of Biochemistry, Stanford University, Stanford, CA 94305; Velocity Bio, San Carlos, CA 94070; Department of Biological Chemistry and Molecular Pharmacology, Blavatnik Institute, Harvard Medical School, Cambridge, MA 02115; Department of Cancer Biology, Dana Farber Cancer Institute, Boston, MA 02215; Broad Institute of Harvard and MIT, Cambridge, MA 02142; Department of Bioengineering, Stanford University, Stanford, CA 94305; Sarafan ChEM-H, Stanford University, Stanford, CA 94305; Chan Zuckerberg Biohub San Francisco, San Francisco, CA 94110

## Abstract

Interpreting clinical and functional consequences of genetic variants remains challenging due to limited quantitative biochemical data at scale. We applied high-throughput microfluidic enzyme kinetics to profile 190 clinical variants of SHP2, a protein tyrosine phosphatase linked to developmental disorders and cancers. Through >300,000 reaction progress curves, we derived kinetic and thermodynamic parameters quantifying variant effects on catalysis, autoinhibition, stability, phosphopeptide binding, and drug responses. This multidimensional dataset reveals that dysregulated autoinhibition, rather than altered stability or catalysis, predominantly determines SHP2-associated pathogenesis. Thermodynamic modeling reveals that clinical-stage allosteric inhibitors preferentially stabilize a previously underappreciated, partially active conformation over the fully inactive state, leading to variant-dependent drug responses. Our high-throughput biochemical framework establishes a general approach to decipher the biochemical logic connecting protein variants to clinical outcomes.
