## Supplementary Table 1 for "High-throughput biochemical phenotyping of SHP2 variants reveals the molecular basis of diseases and allosteric drug inhibition"

MutantID	ClinVar_germline_classification	NS/NSML	NS/NSML_counts	Blood_cancer_counts	Solid_cancer_counts	JMML_counts	kNN_prediction
WT	Benign			0	0	0	Benign
N18S	Benign			0	0	0	Benign
I309V	Benign			1	3	0	Benign
R343Q	Benign			0	1	0	Benign
R351Q	Benign	Noonan syndrome	2.0	1	5	0	Benign
N58S	Conflicting classifications of pathogenicity	Noonan syndrome	1.0	1	7	0	Pathogenic
T468E	Conflicting classifications of pathogenicity			0	0	0	Pathogenic
R4G	Conflicting classifications of pathogenicity			0	0	0	Pathogenic
T59A	Conflicting classifications of pathogenicity	Noonan syndrome	1.0	1	0	0	Pathogenic
E69K	Conflicting classifications of pathogenicity			53	25	6	Pathogenic
A72V	Conflicting classifications of pathogenicity	Noonan syndrome	3.0	98	16	31	Pathogenic
T468A	Conflicting classifications of pathogenicity			0	0	0	Pathogenic
E76K	Conflicting classifications of pathogenicity			171	17	89	Pathogenic
D61Y	Conflicting classifications of pathogenicity			65	5	33	Pathogenic
E76G	Conflicting classifications of pathogenicity	Noonan syndrome	1.0	69	4	38	Pathogenic
T168A	Conflicting classifications of pathogenicity			0	0	0	Benign
R186W	Conflicting classifications of pathogenicity	Noonan syndrome	1.0	0	0	0	Benign
N275T	Conflicting classifications of pathogenicity			0	0	0	Benign
I221V	Conflicting classifications of pathogenicity	Noonan syndrome	1.0	0	0	0	Pathogenic
N298S	Conflicting classifications of pathogenicity			1	0	0	Benign
F285V	Conflicting classifications of pathogenicity			0	0	0	Pathogenic
V428M	Conflicting classifications of pathogenicity	Noonan syndrome	1.0	4	10	0	Pathogenic
E258K	Conflicting classifications of pathogenicity			0	0	0	Pathogenic
H116Q	Conflicting classifications of pathogenicity			0	1	0	Pathogenic
A461G	Conflicting classifications of pathogenicity			5	2	0	Pathogenic
K131R	Likely benign			0	0	0	Benign
T468S	Likely benign			0	0	0	Pathogenic
M311T	Likely benign			0	0	0	Benign
R265L	Likely pathogenic			0	0	0	Pathogenic
E110D	Likely pathogenic			0	0	0	Pathogenic
Q79K	Likely pathogenic			0	0	0	Pathogenic
P424L	Likely pathogenic			0	1	0	Pathogenic
Y62N	Likely pathogenic	Noonan syndrome	1.0	0	0	0	Pathogenic
G60D	Likely pathogenic	Noonan syndrome	1.0	0	1	0	Pathogenic
N320S	Likely pathogenic			0	0	0	Benign
T52I	Likely pathogenic	Noonan syndrome	3.0	1	1	0	Pathogenic
I470T	Likely pathogenic			0	0	0	Benign
R173P	Likely pathogenic			0	0	0	Benign
A31G	Likely pathogenic			0	0	0	Benign
Q510L	Likely pathogenic	Noonan syndrome	1.0	5	5	0	Pathogenic
I56T	Likely pathogenic			0	0	0	Pathogenic
G503V	other			29	30	9	Pathogenic
D61H	Pathogenic			11	0	0	Pathogenic
F285S	Pathogenic	Noonan syndrome	57.0	10	6	0	Pathogenic
G503R	Pathogenic	Noonan syndrome	21.0	17	3	1
M504V	Pathogenic	Noonan syndrome	128.0	1	0	0	Pathogenic
D61V	Pathogenic			77	3	36	Pathogenic
I56V	Pathogenic	Noonan syndrome	2.0	0	0	0	Pathogenic
R265Q	Pathogenic	Noonan syndrome	10.0	4	2	0	Pathogenic
F285I	Pathogenic	Noonan syndrome	5.0	0	0	0	Pathogenic
I282T	Pathogenic			0	0	0	Pathogenic
E69Q	Pathogenic	Noonan syndrome	13.0	0	1	0	Pathogenic
Y279S	Pathogenic	Noonan syndrome with multiple lentigines	10.0	0	0	0	Pathogenic
G503A	Pathogenic	Noonan syndrome	1.0	46	1	21	Pathogenic
Q510E	Pathogenic	Noonan syndrome with multiple lentigines	40.0	2	1	0	Pathogenic
N308D	Pathogenic	Noonan syndrome	402.0	6	5	0	Pathogenic
E76V	Pathogenic	Noonan syndrome	1.0	24	1	7	Pathogenic
D61N	Pathogenic	Noonan syndrome	82.0	16	1	1	Pathogenic
Q79R	Pathogenic	Noonan syndrome	132.0	8	0	0	Pathogenic
E76D	Pathogenic	Noonan syndrome	18.0	1	0	0	Pathogenic
G60A	Pathogenic	Noonan syndrome	39.0	9	0	0	Pathogenic
D61G	Pathogenic	Noonan syndrome	73.0	10	2	1	Pathogenic
L262R	Pathogenic	Noonan syndrome	6.0	0	0	0	Pathogenic
N58H	Pathogenic	Noonan syndrome	9.0	0	0	0	Pathogenic
S502T	Pathogenic	Noonan syndrome	16.0	2	1	1	Pathogenic
E139D	Pathogenic	Noonan syndrome	79.0	5	2	3	Pathogenic
Y62D	Pathogenic	Noonan syndrome	57.0	1	0	0	Pathogenic
D106A	Pathogenic	Noonan syndrome	31.0	1	0	0	Pathogenic
E76A	Pathogenic			29	6	10	Pathogenic
N308S	Pathogenic	Noonan syndrome	125.0	2	2	0	Pathogenic
P491S	Pathogenic	Noonan syndrome	23.0	4	2	0	Pathogenic
I282V	Pathogenic	Noonan syndrome	35.0	0	1	0	Pathogenic
R498W	Pathogenic	Noonan syndrome with multiple lentigines	12.0	1	14	0	Pathogenic
K70R	Pathogenic			2	0	0	Pathogenic
T73I	Pathogenic	Noonan syndrome	47.0	30	2	5	Pathogenic
S502L	Pathogenic	Noonan syndrome	12.0	24	9	0	Pathogenic
A461S	Pathogenic	Noonan syndrome with multiple lentigines	2.0	0	1	0
Y63C	Pathogenic	Noonan syndrome	160.0	6	0	0	Pathogenic
R498L	Pathogenic	Noonan syndrome with multiple lentigines	5.0	0	2	0	Pathogenic
Q506P	Pathogenic	Noonan syndrome with multiple lentigines	17.0	6	2	0	Pathogenic
T468M	Pathogenic	Noonan syndrome with multiple lentigines	135.0	6	14	3	Pathogenic
A72S	Pathogenic	Noonan syndrome	45.0	2	2	0	Pathogenic
N58D	Pathogenic	Noonan syndrome	34.0	0	1	0	Pathogenic
F71V	Pathogenic			0	0	0	Pathogenic
F285L	Pathogenic	Noonan syndrome	24.0	1	0	0	Pathogenic
T468P	Pathogenic	Noonan syndrome with multiple lentigines	3.0	0	0	0	Pathogenic
N58K	Pathogenic	Noonan syndrome	14.0	2	1	0	Pathogenic
T42A	Pathogenic	Noonan syndrome	54.0	3	0	0	Pathogenic
A72P	Pathogenic/Likely pathogenic	Noonan syndrome	3.0	3	0	1	Pathogenic
F71L	Pathogenic/Likely pathogenic	Noonan syndrome	7.0	26	4	0	Pathogenic
D61A	Pathogenic/Likely pathogenic	Noonan syndrome	3.0	5	1	0	Pathogenic
T73P	Pathogenic/Likely pathogenic			0	0	0	Pathogenic
G60C	Pathogenic/Likely pathogenic	Noonan syndrome	2.0	0	0	0	Pathogenic
G268S	Pathogenic/Likely pathogenic	Noonan syndrome	7.0	1	0	0	Pathogenic
N308T	Pathogenic/Likely pathogenic	Noonan syndrome	6.0	1	2	0	Pathogenic
P491A	Pathogenic/Likely pathogenic	Noonan syndrome	2.0	0	0	0	Pathogenic
A72G	Pathogenic/Likely pathogenic	Noonan syndrome	37.0	2	2	0	Pathogenic
Y279C	Pathogenic/Likely pathogenic	Noonan syndrome with multiple lentigines	112.0	0	3	0	Pathogenic
Q256K	Pathogenic/Likely pathogenic	Noonan syndrome	1.0	0	0	0	Pathogenic
G60V	Pathogenic/Likely pathogenic	Noonan syndrome	5.0	59	5	16	Pathogenic
T507K	Pathogenic/Likely pathogenic	Noonan syndrome	2.0	9	14	0	Pathogenic
E110A	Pathogenic/Likely pathogenic			0	0	0	Pathogenic
E110K	Pathogenic/Likely pathogenic	Noonan syndrome	4.0	0	0	0	Pathogenic
V428L	Pathogenic/Likely pathogenic			0	0	0	Pathogenic
I282M	Pathogenic/Likely pathogenic	Noonan syndrome	3.0	0	3	0	Pathogenic
F285Y	Pathogenic/Likely pathogenic			0	0	0	Pathogenic
A72T	Pathogenic/Likely pathogenic			74	12	23	Pathogenic
N200Y	Pathogenic/Likely pathogenic	Noonan syndrome with multiple lentigines	5.0	0	0	0	Benign
T2I	Pathogenic/Likely pathogenic	Noonan syndrome	9.0	0	0	0	Pathogenic
G268C	Pathogenic/Likely pathogenic	Noonan syndrome	2.0	0	0	0	Pathogenic
G60R	Pathogenic/Likely pathogenic			14	1	8	Pathogenic
G503E	Pathogenic/Likely pathogenic	Noonan syndrome	7.0	11	0	0	Pathogenic
R501K	Pathogenic/Likely pathogenic	Noonan syndrome	4.0	1	0	0	Pathogenic
E258D	Pathogenic/Likely pathogenic	Noonan syndrome	1.0	0	1	0	Pathogenic
E76Q	Pathogenic/Likely pathogenic	Noonan syndrome	1.0	28	3	8	Pathogenic
P491H	Pathogenic/Likely pathogenic	Noonan syndrome	7.0	2	0	0	Pathogenic
P491T	Pathogenic/Likely pathogenic	Noonan syndrome	1.0	0	0	0	Pathogenic
F285C	Pathogenic/Likely pathogenic	Noonan syndrome	1.0	0	2	0	Pathogenic
G60S	Pathogenic/Likely pathogenic	Noonan syndrome	3.0	0	0	0	Pathogenic
E69V	Pathogenic/Likely pathogenic	Noonan syndrome	2.0	5	0	0	Pathogenic
N58Y	Pathogenic/Likely pathogenic			13	0	2	Pathogenic
M311V	Uncertain significance			2	0	0	Benign
E123D	Uncertain significance			0	5	0	Benign
H443Y	Uncertain significance			0	1	0	Benign
T411M	Uncertain significance	Noonan syndrome	4.0	0	1	0	Benign
S499T	Uncertain significance			0	0	0	Pathogenic
A75P	Uncertain significance			0	0	0	Pathogenic
K35E	Uncertain significance			0	0	0	Benign
E523D	Uncertain significance			0	0	0	Benign
V456M	Uncertain significance			0	0	0	Benign
V45I	Uncertain significance			0	4	0	Benign
T218S	Uncertain significance			0	0	0	Pathogenic
K276R	Uncertain significance			0	0	0	Benign
Q269R	Uncertain significance			0	0	0	Benign
V382I	Uncertain significance			0	2	0	Benign
R421W	Uncertain significance			0	0	0	Benign
P454L	Uncertain significance			0	1	0	Benign
G158A	Uncertain significance			0	0	0	Benign
D286E	Uncertain significance			0	0	0
I221L	Uncertain significance			0	0	0	Pathogenic
Y263C	Uncertain significance			0	0	0	Pathogenic
D188H	Uncertain significance			0	0	0	Pathogenic
R152H	Uncertain significance	Noonan syndrome	1.0	1	1	0	Benign
A50T	Uncertain significance			1	0	0	Benign
S140C	Uncertain significance			0	0	0	Pathogenic
S365R	Uncertain significance			0	0	0	Benign
K157R	Uncertain significance			0	0	0	Benign
M516T	Uncertain significance			0	0	0	Pathogenic
H293Q	Uncertain significance			0	0	0	Benign
C333S	Uncertain significance			0	0	0	Benign
D487G	Uncertain significance			0	0	0	Pathogenic
V290I	Uncertain significance			0	0	0
K324R	Uncertain significance			0	0	0	Benign
K91R	Uncertain significance			0	0	0	Benign
V406I	Uncertain significance			0	0	0	Benign
I305V	Uncertain significance			0	0	0	Benign
S228I	Uncertain significance			0	0	0
I479T	Uncertain significance			0	0	0	Benign
D188N	Uncertain significance			0	0	0	Pathogenic
H394R	Uncertain significance			0	0	0
Q500H	Uncertain significance			0	0	0	Pathogenic
K35Q	Uncertain significance			0	0	0	Pathogenic
F147C	Uncertain significance			0	0	0	Benign
V490I	Uncertain significance			0	1	0	Benign
Q347R	Uncertain significance			0	0	0	Benign
H458Q	Uncertain significance			0	0	0	Pathogenic
S499F	Uncertain significance	Noonan syndrome with multiple lentigines	1.0	0	1	0
Q335P	Uncertain significance			0	0	0	Benign
T397M	Uncertain significance			0	2	0	Benign
G154A	Uncertain significance			0	0	0	Benign
K364R	Uncertain significance			0	0	0	Benign
G163S	Uncertain significance			0	1	0	Benign
E97Q	Uncertain significance			0	0	0	Benign
Q245E	Uncertain significance			0	0	0	Benign
H116N	Uncertain significance			0	0	0	Pathogenic
T218A	Uncertain significance			0	0	0	Pathogenic
M82V	Uncertain significance			0	1	0	Benign
F314L	Uncertain significance			0	0	0	Benign
H426P	Uncertain significance			0	0	0	Pathogenic
G409A	Uncertain significance			0	2	0	Benign
R343W	Uncertain significance			0	1	0	Benign
Y375C	Uncertain significance			0	0	0	Benign
R173H	Uncertain significance			0	1	0	Benign
D40G	Uncertain significance			0	1	0	Pathogenic
N10D	Uncertain significance			0	0	0	Benign
G39R	Uncertain significance			0	0	0	Pathogenic
L43F	Uncertain significance			0	0	0	Pathogenic
A72D	Likely pathogenic	Noonan syndrome	1.0	16	6	1	Pathogenic
D425N				0	2	0	Pathogenic
S502P		Noonan syndrome	1.0	21	5	1	Pathogenic
