## Supplementary Data 1 for "High-throughput biochemical phenotyping of SHP2 variants reveals the molecular basis of diseases and allosteric drug inhibition"

MutantID	DiFMUP_kcat_over_KM_median_M-1s-1	DiFMUP_kcat_over_KM_p_value	DiFMUP_kcat_over_KM_replicate	DiFMUP_CD_kcat_over_KM_median_M-1s-1	DiFMUP_CD_kcat_over_KM_p_value	DiFMUP_CD_kcat_over_KM_replicate	fraction_active	fraction_active_p_value	ppIRS1_ec50_median_uM	ppIRS1_ec50_p_value	ppIRS1_ec50_replicate	CD_urea_delta_G_median	CD_urea_delta_G_p_value	CD_urea_delta_G_replicate	CD_fraction_folded_median	1M_urea_native_median	1M_urea_native_p_value	1M_urea_native_replicate	EGFRpY992_kcat_over_KM_median_M-1s-1	EGFRpY992_kcat_over_KM_p_value	EGFRpY992_kcat_over_KM_replicate	EGFRpY992_CD_kcat_over_KM_median_M-1s-1	EGFRpY992_CD_kcat_over_KM_p_value	EGFRpY992_CD_kcat_over_KM_replicate
WT	16425.10995		25	224867.6974		33	0.073043439	1	0.052108951	0.9223	22	-2.301710948	0.8533	17	0.9799092	0.83130653	0.942	14	15873.3575		10	122921.2771		15
N18S	28341.19361	0.0038	12	224867.6974		33	0.12603497	0.0022	0.048700981	0.4927	10					0.710779958	0.097	2	26892.03298	0.0461	5	122921.2771		15
I309V	19531.94319	0.0225	22	295984.8168	0.0074	31	0.065989679	0.3946	0.044328694	0.1037	19	-2.029864586	0.1146	15	0.96857115	0.811881188	0.593	9	13310.58446	0.1456	11	142323.2553	0.2453	18
R343Q	18500.77847	0.0481	23	174205.8942	0.0177	33	0.106200646	0.0045	0.039808909	0.0673	19	-1.329806308	0.0063	18	0.904243626	0.706687816	0.038	7	17728.26178	0.5072	9	95318.01754	0.0937	18
R351Q	15170.79723	0.1721	24	239354.8944	0.447	27	0.063382022	0.3053	0.045114477	0.1547	21	-1.980095189	0.049	19	0.965909245	0.833806015	0.9441	12	13023.99985	0.0846	11	154527.3532	0.0971	12
N58S	26234.23141	0.0087	20	224867.6974		33	0.116665185	0.0015	0.037112615	0.0072	14					0.843456905	0.8106	10	29252.45133	0.0134	10	122921.2771		15
T468E	1176.373677	0.0018	7	1434.418079	0.0012	5	0.820105166	0	0.003655238	0.0098	4	-1.558968492	0.2495	1	0.932944955	0.758731836	0.2953	8	2831.002545	0.0226	1
R4G	43164.29498	0.0001	12	224867.6974		33	0.191954182	0	0.007023746	0.0021	11								39944.79621	0.0141	3	122921.2771		15
T59A	23500.70927	0.0104	29	224867.6974		33	0.104509049	0.0032	0.016155981	0.0002	24					0.829035127	0.9297	13	24281.18995	0.0371	11	122921.2771		15
E69K	123113.4754	0.001	9	224867.6974		33	0.547492934	0	0.000908821	0.0043	5					0.844717151	0.8295	2	176892.8865	0.0087	6	122921.2771		15
A72V	311274.6573	0.0008	19	224867.6974		33	0.994370215	0	0.000567787	0.0019	7					0.927172589	0.1675	8	413443.8084	0.0103	8	122921.2771		15
T468A	12232.01147	0.0064	24	136574.998	0.0005	27	0.089562597	0.1923	0.020838978	0.0001	20	-1.942735423	0.03	17	0.963769448	0.789685942	0.424	11	10161.85606	0.0128	11	94492.74005	0.0892	12
E76K	283289.0307	0.0003	18	224867.6974		33	0.994370215	0	0.003616049	0.0869	2					0.792762318	0.334	9	401970.2977	0.0114	11	122921.2771		15
D61Y	203738.416	0.0005	14	224867.6974		33	0.906036831	0	0.002474036	0.0009	9					0.797250273	0.587	2	217720.7585	0.0152	9	122921.2771		15
E76G	206347.6567	0.0012	16	224867.6974		33	0.91764028	0	0.001911595	0.0009	12					0.874293778	0.2972	8	220449.2988	0.0131	6	122921.2771		15
T168A	19252.76807	0.0322	16	224867.6974		33	0.085618203	0.3165	0.065237377	0.0536	19					0.78187352	0.2851	9	21388.40553	0.1664	7	122921.2771		15
R186W	20857.0669	0.0159	17	224867.6974		33	0.092752615	0.0615	0.050601671	0.7174	21					0.795663104	0.4	8	12343.4365	0.287	3	122921.2771		15
N275T	18442.45286	0.0322	26	241226.3031	0.4307	26	0.07645291	0.7309	0.044872109	0.1464	23	-2.103670142	0.2474	16	0.972146575	0.801868918	0.3914	14	17033.50422	0.6234	10	156263.7004	0.0949	14
I221V	22898.63006	0.0043	22	224867.6974		33	0.101831567	0.0037	0.025251551	0.0016	15					0.808456118	0.6747	5	25332.54862	0.0407	8	122921.2771		15
N298S	15792.71562	0.3905	23	238010.5016	0.4236	29	0.06635302	0.3486	0.04986564	0.6077	24	-2.113932694	0.2404	16	0.972581329	0.801330206	0.4534	13	15675.69904	0.8449	6	166372.1149	0.0216	15
F285V	32242.50954	0.0011	25	170679.9022	0.012	26	0.188906304	0	0.011226489	0.0009	19	-0.643806956	0.0006	19	0.747869245	0.742857143	0.153	13	30790.936	0.0538	12	95547.64779	0.083	12
V428M	8106.726833	0.0012	21	108552.2546	0	28	0.07468041	0.8336	0.036350369	0.0072	17	-1.245829865	0.0308	11	0.89129082	0.703006462	0.0706	7	7249.581157	0.0078	9	54493.96015	0.0077	15
E258K	145952.7719	0.0004	17	222376.5156	0.8156	38	0.656331769	0	0.007874882	0.0005	17	-1.977758099	0.1286	16	0.965778879	0.759403833	0.1925	9	72982.6585	0.0214	10	77151.83669	0.0049	15
H116Q	27179.83378	0.0021	20	224867.6974		33	0.120870334	0	0.011292777	0.0012	17					0.807336703	0.612	7	36564.37286	0.0138	9	122921.2771		15
A461G	6130.092788	0.0006	26	31938.27274	0	35	0.191935639	0	0.010397767	0.0006	21	-1.161073579	0.0111	15	0.876625517	0.737819978	0.1874	12	8707.763562	0.0208	7	15134.37471	0.0019	13
K131R	23731.34026	0.0038	17	224867.6974		33	0.105534679	0.0137	0.054007803	0.6739	17					0.766775863	0.1854	8	18066.50882	0.4551	9	122921.2771		15
T468S	22783.48105	0.0046	19	233059.7811	0.623	26	0.097758099	0.0286	0.03052859	0.0007	14	-1.57774414	0.0495	11	0.934901595	0.873643818	0.4658	8	19278.82306	0.2761	10	176650.232	0.078	10
M311T	21314.20592	0.0088	20	228661.5344	0.5898	30	0.093212905	0.0572	0.040766647	0.025	20	-2.237819292	0.5975	17	0.977671193	0.831840391	0.9528	7	15126.14226	0.5173	9	141351.6255	0.2678	16
R265L	35694.07714	0.0009	15	216797.4722	0.5306	27	0.164642497	0	0.010947377	0.0003	20	-1.679542498	0.037	14	0.94461336	0.835580524	0.8871	11	46777.3045	0.0144	8	149823.423	0.1769	11
E110D	24262.51193	0.005	21	224867.6974		33	0.107896831	0.0011	0.029442789	0.0035	16					0.860171382	0.4197	8	27075.84962	0.0157	8	122921.2771		15
Q79K	33200.67555	0.0007	13	224867.6974		33	0.147645375	0.0002	0.014960453	0.0009	14					0.814814815	0.8008	1	36172.21457	0.0067	6	122921.2771		15
P424L	35919.50186	0.0003	19	237005.9337	0.5887	22	0.151555285	0.0172	0.007175413	0.0002	16	-1.697780788	0.1394	7	0.946204184	1	0.0311	11	39887.40543	0.0173	9	199928.5338	0.0292	7
Y62N	68834.71457	0.0004	19	224867.6974		33	0.306112062	0	0.012615663	0.0011	20					0.969450735	0.0468	10	86338.81384	0.0195	10	122921.2771		15
G60D	42431.52293	0.0008	11	224867.6974		33	0.188695501	0	0.180727785	0.006	13					0.781055901	0.3956	11	59393.66667	0.013	6	122921.2771		15
N320S	18714.37667	0.0298	31	257783.9733	0.2711	29	0.07259713	0.9762	0.048524851	0.3379	22	-1.977366017	0.1056	18	0.965756928	0.839127238	0.8185	15	14965.91093	0.581	12	153757.8526	0.1122	14
T52I	23878.37696	0.0063	18	224867.6974		33	0.10618856	0.01	0.007009312	0.0025	12					0.910746897	0.2429	8	32838.18211	0.0124	10	122921.2771		15
I470T	3672.163364	0.0005	21	25693.59584	0.0004	10	0.142921348	0.1298	0.06064617	0.1872	19	-0.064830557	0.0179	1	0.527344633	0.787620328	0.5104	5	4312.550574	0.0063	8	9380.383602	0.004	2
R173P	23288.29164	0.0095	18	224867.6974		33	0.103564415	0.0042	0.058899067	0.1877	14					0.842818428	0.8247	5	17998.28862	0.4054	7	122921.2771		15
A31G	23732.23306	0.0073	12	224867.6974		33	0.105538649	0.0025	0.053362765	0.7053	18					0.813301088	0.556	5	22901.99812	0.1498	5	122921.2771		15
Q510L	1489.68928	0.0004	10	417.8898234	0.0028	3	0.994370215	0	0.016330304	0.0829	2					0.677669303	0.0931	7	1780.665974	0.0216	1
I56T	45186.66336	0.0003	13	224867.6974		33	0.200947775	0	0.010239084	0.0021	9					1.033928529	0.0166	8	39686.33079	0.025	6	122921.2771		15
G503V	157516.5645	0.0008	18	46442.57952	0.0003	19	0.994370215	0	0.000242804	0.0014	9	0.545245318	0.0073	3	0.284789517	0.390053726	0.0078	10	74442.09886	0.0196	6	7862.091369	0.0186	5
D61H	155829.9008	0.0002	21	224867.6974		33	0.69298482	0	0.006926713	0.0004	19					0.886823435	0.355	12	108751.8895	0.0232	11	122921.2771		15
F285S	38377.49672	0.0001	52	121479.1244	0.0001	30	0.31591845	0	0.00758723	0.0001	37	-1.390512777	0.0212	14	0.912708599	1.051830453	0.0218	22	37659.64176	0.0111	18	92705.02963	0.1014	12
G503R	233929.1589	0.0005	27	368547.9241	0	17	0.634731995	0	0.019626375	0.0037	7	-1.614138601	0.0039	23	0.938543828	0.685396029	0.0216	14	34809.56581	0.0307	9	47863.60324	0.0084	9
M504V	40338.11012	0.0002	18	239397.4392	0.3794	20	0.168498503	0	0.013400595	0.0004	21	-0.93969248	0.0007	22	0.830178241	0.641647789	0.0095	8	31372.49262	0.0406	11	84221.71301	0.032	10
D61V	244082.1234	0.0006	18	224867.6974		33	0.994370215	0	0.00193288	0.0007	14					0.807303241	0.5566	10	217096.2602	0.0118	10	122921.2771		15
I56V	30926.48288	0.0007	18	224867.6974		33	0.137531905	0	0.01254302	0.0012	19					0.875916561	0.3982	10	32361.64209	0.0198	10	122921.2771		15
R265Q	64554.27497	0	21	241808.2143	0.4763	36	0.266964773	0	0.007758235	0.0016	20	-1.991243784	0.08	16	0.966438721	0.931746032	0.0435	10	76264.60803	0.0154	10	149740.7322	0.0963	15
F285I	44802.28237	0.0009	18	227970.4	0.6995	33	0.196526752	0	0.011997232	0.0023	16	-1.172773551	0.0114	15	0.878746691	0.702190808	0.0475	4	30206.037	0.0147	7	132558.0473	0.578	16
I282T	215178.1131	0.0011	22	168271.1037	0.0115	33	0.994370215	0	0.001129319	0.0038	7	-0.835021279	0.0052	15	0.80379887	0.549456083	0.0055	8	122503.8094	0.0169	8	38898.64197	0.0007	16
E69Q	45661.92496	0.0011	19	224867.6974		33	0.203061291	0	0.010114975	0.0012	13					0.952623322	0.0903	11	56897.65893	0.0097	11	122921.2771		15
Y279S	2716.377374	0.0002	32	3691.37209	0	39	0.735872003	0	0.00204218	0.0022	15	-0.979768563	0.0051	6	0.838814372	0.900379311	0.4129	8	615.010546	0.0244	1
G503A	235692.7724	0.0008	24	262346.1046	0.0343	31	0.898403934	0	0.003499905	0.003	7	-1.258205896	0.0128	15	0.89329945	0.669323867	0.0335	14	125124.2407	0.012	8	85997.25739	0.0773	15
Q510E	540.618016	0.0013	8	1533.332385	0.0007	2	0.352577185	0	0.004801594	0.0133	3					0.868088528	0.6273	8	1226.860589	0.0075	2
N308D	65172.21079	0.0004	22	272439.8244	0.0328	29	0.239216902	0	0.006893727	0.0008	18	-1.931165752	0.0145	22	0.963026676	0.941568421	0.1509	12	53248.66827	0.0103	12	112093.0222	0.6232	15
E76V	189587.788	0.0007	18	224867.6974		33	0.843108148	0	0.001724277	0.0102	4					0.844973423	0.7891	8	121851.7167	0.0225	8	122921.2771		15
D61N	66759.22888	0.0008	17	224867.6974		33	0.296882254	0	0.00898688	0.0008	15					0.86336796	0.5765	10	80522.6419	0.017	11	122921.2771		15
Q79R	48315.5348	0.0006	18	224867.6974		33	0.214862052	0	0.008900268	0.0008	14					0.848862173	0.7808	5	42194.34896	0.0273	9	122921.2771		15
E76D	58512.30449	0.0014	17	224867.6974		33	0.260207692	0	0.003934844	0.001	18					0.907292523	0.2385	6	58435.41784	0.0243	9	122921.2771		15
G60A	87545.26782	0.0002	15	224867.6974		33	0.389319003	0	0.008287749	0.0005	18					0.77306317	0.2456	5	67631.87472	0.0116	4	122921.2771		15
D61G	174542.5982	0.0003	21	224867.6974		33	0.776201296	0	0.01219879	0.0023	17					0.913572971	0.2067	13	158288.6657	0.013	9	122921.2771		15
L262R	60111.73829	0	26	221807.851	0.6982	31	0.271008163	0	0.006226507	0.0003	23	-2.279258416	0.8265	22	0.979147928	0.888396993	0.2223	12	47608.71601	0.0242	10	140899.966	0.2865	16
N58H	89209.03018	0.0007	18	224867.6974		33	0.396717853	0	0.00799744	0.0003	18					0.873640167	0.3301	11	163537.4482	0.0295	9	122921.2771		15
S502T	63930.18119	0.0006	28	203456.6383	0.294	32	0.314220178	0	0.006412971	0.0001	21	-1.515535683	0.0103	18	0.928206531	0.776785714	0.2096	15	72411.95902	0.0159	12	161665.201	0.0651	12
E139D	69448.55739	0.0007	12	224867.6974		33	0.308841858	0	0.00576418	0.0002	18					0.840185913	0.815	7	98709.98784	0.0134	10	122921.2771		15
Y62D	82668.75869	0.0002	15	224867.6974		33	0.367632878	0	0.004022957	0.0008	17					0.911301075	0.1972	4	121495.9716	0.014	6	122921.2771		15
D106A	37380.243	0.0006	19	224867.6974		33	0.16623216	0	0.012583393	0.0006	19					0.857942762	0.5758	9	53700.60502	0.0358	9	122921.2771		15
E76A	148490.6808	0.0018	14	224867.6974		33	0.660346873	0	0.002381146	0.0025	9					0.889876881	0.3019	7	291946.7554	0.0237	9	122921.2771		15
N308S	30756.86368	0.0009	23	174149.5791	0.0211	27	0.17661176	0	0.008263482	0.0003	22	-2.109643618	0.295	16	0.972194584	0.924145588	0.1004	13	20262.11109	0.1891	12	85812.01912	0.017	14
P491S	37744.50203	0.0005	22	177225.512	0.0423	26	0.212974428	0	0.006930938	0.0005	18	-1.461886053	0.0142	16	0.921930678	0.810593089	0.5011	7	53386.21924	0.007	8	92263.86862	0.1057	10
I282V	113908.2766	0.001	19	329696.6631	0.0012	31	0.345494175	0	0.011303811	0.0024	16	-2.752421832	0.0457	19	0.99051367	1.001369546	0.0225	9	76460.75313	0.0134	9	139616.8436	0.2601	15
R498W	1554.058755	0.0014	9	2033.269727	0.0006	10	0.7643151	0	0.007241996	0.0046	7					0.622803121	0.031	4	2091.027436	0.0182	6	3792.639857	0.015	3
K70R	39010.22026	0.0006	22	224867.6974		33	0.173480765	0	0.007002294	0.0025	22					0.854786806	0.5711	11	36978.82909	0.0158	7	122921.2771		15
T73I	113368.9059	0.0003	15	224867.6974		33	0.504158255	0	0.005849646	0.0013	12					0.846186804	0.8074	9	82064.1052	0.041	11	122921.2771		15
S502L	69537.45235	0.0005	19	225282.213	0.8242	28	0.308668187	0	0.003539877	0.0007	17	-1.749764828	0.0097	17	0.950501853	0.86115993	0.5291	9	51437.10072	0.0221	11	126653.32	0.8084	14
A461S	161.690175	0.0051	3	701.0396307	0.0016	5	0.230643416	0.0094								0.902150036	0.3709	4
Y63C	63981.33736	0.0001	16	224867.6974		33	0.284528806	0	0.018378412	0.0013	11					1.068894661	0.0213	8	82436.7234	0.0112	6	122921.2771		15
R498L	332.2503888	0.0003	10	257.5663929	0.0007	2	0.994370215	0	0.001510709	0.0827	2					0.760723187	0.4175	4	1596.780325	0.0164	5
Q506P	11222.88883	0.0043	11	11286.429	0.0004	11	0.994370215	0.0002	0.080459081	0.0418	8	-0.288772808	0.0175	1	0.619561658	0.653121033	0.0243	4	12725.01774	0.3853	1	1833.542643	0.0213	1
T468M	1186.317333	0.0002	14	21194.26499	0.0003	6	0.055973507	0.0749	0.032253781	0.0028	17	-1.518450644	0.0721	8	0.928521185	0.838580838	0.8687	9
A72S	52993.66545	0.0001	22	224867.6974		33	0.235665976	0	0.011545025	0.0003	17					0.966414326	0.0418	10	73481.47611	0.0057	10	122921.2771		15
N58D	63206.27482	0.0008	20	224867.6974		33	0.281082056	0	0.041787965	0.1579	20					0.946658851	0.0434	13	63454.83718	0.0101	9	122921.2771		15
F71V	173429.6528	0.0002	20	224867.6974		33	0.771251962	0	0.008212584	0	21					0.868601965	0.4375	12	118178.9185	0.0315	9	122921.2771		15
F285L	263036.4145	0.0007	16	292985.1636	0.0058	28	0.897780663	0	0.000851995	0.0797	2	-1.943947789	0.0233	18	0.963840615	0.594900225	0.0046	11	168868.2621	0.0104	4	178845.773	0.0114	14
T468P	707.1792561	0.0043	3	1854.648806	0.0025	1	0.381300899	0	0.016417795	0.0989	1					0.875719385	0.5637	8
N58K	200895.8	0.0005	19	224867.6974		33	0.893395549	0	0.004585185	0.0008	13					0.874996376	0.3399	10	419956.4245	0.0099	6	122921.2771		15
T42A	20666.67584	0.049	5	224867.6974		33	0.091905934	0.3192	0.005676117	0.0029	6					0.709654323	0.1388	2
A72P	118139.1953	0.0007	19	224867.6974		33	0.525372015	0	0.005916538	0.0017	15					0.896553676	0.2226	10	130795.2871	0.0118	11	122921.2771		15
F71L	165925.0328	0.0013	23	224867.6974		33	0.737878471	0	0.003529396	0.0004	15					0.842283521	0.794	10	118046.9176	0.0063	11	122921.2771		15
D61A	84620.35731	0.0003	18	224867.6974		33	0.376311753	0	0.011302494	0.0013	16					0.867370356	0.5826	11	127401.6144	0.0075	9	122921.2771		15
T73P	141711.5611	0.0015	13	224867.6974		33	0.630199725	0	0.002620738	0.0857	2					0.694006058	0.047	4	298649.4751	0.02	5	122921.2771		15
G60C	86836.64706	0.0005	24	224867.6974		33	0.386167725	0	0.011955574	0.0003	22					0.826774801	0.8872	11	73286.27968	0.008	9	122921.2771		15
G268S	39436.43971	0	23	196814.0921	0.16	29	0.200374065	0	0.009474533	0.0007	18	-0.874303529	0.0052	12	0.814050744	0.725838046	0.14	7	82511.6936	0.0097	7	227037.3084	0.0041	13
N308T	31591.61849	0.0008	18	79783.87341	0	29	0.395964963	0	0.004156119	0.0014	17	-0.957292318	0.0014	18	0.834331384	0.718412661	0.0941	8	20946.51264	0.1989	6	23495.631	0.0014	13
P491A	34487.08877	0.0001	27	187926.1884	0.1433	31	0.183514012	0	0.008394661	0.0003	25	-1.503245985	0.0071	20	0.926267048	0.828894365	0.9407	16	39895.09416	0.0141	12	124665.4791	0.8711	16
A72G	89078.04133	0.0001	23	224867.6974		33	0.396135338	0	0.005884519	0.0003	16					0.880282474	0.3108	10	81282.82155	0.0222	9	122921.2771		15
Y279C	2515.037901	0.0002	19	9691.062504	0	28	0.259521379	0	0.008823835	0.0018	12	-1.619529164	0.2451	1	0.939066834	0.953289357	0.139	8
Q256K	24785.69537	0.0056	25	233866.7935	0.5864	29	0.105982106	0.0047	0.029878372	0.0004	21	-2.089045034	0.2841	19	0.971475187	0.909005979	0.1299	14	24182.35444	0.0505	8	133627.3826	0.4284	11
G60V	153095.4976	0	25	224867.6974		33	0.680824766	0	0.002095572	0.0001	22					0.873845696	0.2476	14	101552.7381	0.0103	11	122921.2771		15
T507K	49759.9769	0.001	16	83589.01389	0.0001	25	0.595293264	0	0.007942303	0.0004	19	-0.906871505	0.0031	13	0.822233214	0.760968569	0.1498	10	4030.794327	0.0182	4	3481.63613	0.0058	2
E110A	27351.49152	0.0015	17	224867.6974		33	0.121633707	0.0002	0.013971512	0.0011	19					0.824048404	0.8655	9	35927.74919	0.028	9	122921.2771		15
E110K	36132.72095	0.001	14	224867.6974		33	0.160684355	0	0.009467859	0.0014	15					0.839275919	0.8627	7	66381.53986	0.0164	8	122921.2771		15
V428L	10867.61715	0.0024	22	160446.7174	0.0032	27	0.067733496	0.5757	0.031190936	0.0009	17	-1.033676164	0.0009	11	0.851410011	0.804347826	0.5161	7	12104.14338	0.0505	10	104657.0928	0.3608	9
I282M	155100.8328	0.0001	21	198557.2109	0.2055	33	0.78113926	0	0.002643903	0.0004	16	-0.872288618	0.001	16	0.813535236	0.639215686	0.0365	9	42062.24882	0.0324	10	24862.31741	0.0038	14
F285Y	30783.75014	0.0006	16	226116.2893	0.7991	34	0.136141232	0.0003	0.01253684	0.0004	20	-2.177336351	0.4848	14	0.975300728	0.903345725	0.2295	9	29864.58584	0.0485	7	129259.1015	0.6063	14
A72T	269825.5578	0.0006	22	224867.6974		33	0.994370215	0	0.004635373	0.0021	11					0.908935296	0.2634	9	156710.1492	0.0121	11	122921.2771		15
N200Y	18112.48534	0.1695	20	224867.6974		33	0.080547298	0.7588	0.037258112	0.0179	18					0.796711294	0.5548	9	16534.52514	0.807	6	122921.2771		15
T2I	26054.82303	0.0095	9	224867.6974		33	0.115867345	0.1828	0.005908142	0.0021	9					0.762108664	0.3196	2	50024.63061	0.0176	5	122921.2771		15
G268C	50433.21131	0.0003	16	34110.00213	0	30	0.994370215	0	0.004685756	0.0007	18	0.448706406	0.0026	6	0.322195496	0.49386646	0.0147	8	63373.45142	0.0296	5	30701.53325	0.0019	14
G60R	167489.4573	0.0017	10	224867.6974		33	0.74483556	0	0.000995985	0.0032	12					0.852318394	0.6718	4	147831.6286	0.0216	6	122921.2771		15
G503E	154749.7472	0.0004	26	146577.7125	0.0012	16	0.994370215	0	0.000994319	0.002	8	-0.375314452	0.001	19	0.65336016	0.454900946	0.0096	13	92431.46785	0.0182	11	52141.93063	0.003	10
R501K	5873.327043	0.0007	19	9959.373664	0.0004	18	0.589728555	0	0.004311378	0.0016	15	1.81489158	0.0109	3	0.044572454	0.71868155	0.1633	4	11680.48791	0.1218	9	9857.616705	0.0048	12
E258D	22787.98355	0.0059	22	248067.2382	0.2004	36	0.091862125	0.0268	0.036761124	0.0067	19	-2.244369463	0.6962	19	0.97791141	0.805860806	0.4957	9	15585.6394	0.8513	10	152604.9459	0.0516	18
E76Q	98661.89306	0.0009	15	224867.6974		33	0.438755296	0	0.004116219	0.0005	20					0.931752186	0.1169	8	72813.25503	0.0201	6	122921.2771		15
P491H	40679.85214	0.0001	29	132586.7676	0.0003	38	0.306816833	0	0.006311274	0.0005	24	-1.128634835	0.0007	24	0.870573124	0.810747794	0.5514	15	64309.97579	0.0172	11	75236.77452	0.0126	17
P491T	34883.22245	0.0001	21	179771.0958	0.0565	32	0.194042442	0	0.006698909	0.0004	20	-1.656022751	0.0172	16	0.942490572	0.784885894	0.295	9	43449.13772	0.0374	11	111242.7788	0.5764	16
F285C	27712.87175	0.0021	24	143982.1713	0.0013	28	0.192474329	0	0.010981446	0.0001	23	-1.331207257	0.013	15	0.904493638	1.020833333	0.0233	13	24422.25085	0.0646	10	71716.17031	0.0106	13
G60S	52178.67369	0	18	224867.6974		33	0.23204166	0	0.017375094	0	20					0.837401548	0.8657	16	65271.02025	0.0123	6	122921.2771		15
E69V	86278.21416	0.0002	20	224867.6974		33	0.38368434	0	0.005776429	0.0003	21					0.909570957	0.0668	13	103102.5784	0.0133	12	122921.2771		15
N58Y	278682.3403	0.0009	19	224867.6974		33	0.994370215	0	0.005190556	0.0118	3					0.806079239	0.5649	11	163400.4031	0.0129	4	122921.2771		15
M311V	27548.65899	0.0014	20	252988.5397	0.2064	31	0.108892913	0.0017	0.041629104	0.0467	19	-2.1605342	0.3942	20	0.9746005	0.79322534	0.3222	10	22566.59962	0.1393	9	118151.2797	0.7328	14
E123D	18726.08973	0.0527	15	224867.6974		33	0.083276033	0.4557	0.04800765	0.3541	13					0.734925847	0.1777	2	16634.17424	0.6358	8	122921.2771		15
H443Y	14785.40623	0.0603	15	181967.1086	0.0769	30	0.08125318	0.3895	0.051825807	0.8537	17	-1.611292998	0.0233	18	0.937585268	0.777485766	0.2972	8	12300.18366	0.1253	8	101756.4573	0.3308	12
T411M	19626.82281	0.0164	19	229359.6629	0.679	29	0.085572252	0.3169	0.048981695	0.3962	16	-2.100888666	0.1452	15	0.972024266	0.799848291	0.4693	7	16768.91051	0.6385	11	136274.7581	0.3476	14
S499T	21452.49883	0.0173	26	246946.0026	0.4072	34	0.086871213	0.2763	0.030804037	0.0017	23	-2.024070296	0.1336	18	0.968203492	0.822523943	0.8044	15	19511.98902	0.2964	11	167301.4888	0.0607	17
A75P	23654.93305	0.0039	21	224867.6974		33	0.105194892	0.0009	0.030100455	0.0059	16					0.886064399	0.2731	8	23409.03821	0.0942	7	122921.2771		15
K35E	21849.16907	0.0059	26	224867.6974		33	0.097164552	0.0089	0.043984021	0.0902	23					0.902568156	0.0752	13	21654.30908	0.227	11	122921.2771		15
E523D	24018.49077	0.0112	27	264850.969	0.0481	35	0.090686815	0.1848	0.041298978	0.0668	23	-2.19899406	0.362	18	0.97618386	0.826896865	0.8957	15	18159.58496	0.4646	8	151291.6898	0.071	15
V456M	19257.036	0.0386	26	242452.4687	0.4654	34	0.079426026	0.546	0.038557548	0.0117	19	-1.078191152	0.0034	11	0.860671841	0.887872621	0.4203	12	16221.89417	0.7648	8	93915.42525	0.2	9
V45I	22965.71712	0.0055	17	224867.6974		33	0.102129907	0.0036	0.065696307	0.0398	19					0.808	0.4446	11	27305.80821	0.057	9	122921.2771		15
T218S	23942.85213	0.0075	22	224867.6974		33	0.106475285	0.0017	0.013861552	0.0003	18					0.835744321	0.8896	10	25040.63501	0.0744	7	122921.2771		15
K276R	13442.80087	0.0476	26	173277.1139	0.0095	30	0.077579783	0.6337	0.036707903	0.0123	22	-0.926358112	0.0009	16	0.826982922	0.683333333	0.0096	11	13969.19906	0.192	9	105426.1771	0.4184	15
Q269R	16143.25814	0.5656	26	187080.5568	0.1153	23	0.086290411	0.178	0.058787191	0.2386	21	-2.045267987	0.0743	16	0.969351941	0.768075255	0.1752	14	10692.30216	0.0196	10	66990.81063	0.0103	11
V382I	20369.52092	0.0153	18	225175.1611	0.8452	36	0.090460781	0.0622	0.040910815	0.0487	16	-2.130848162	0.2763	17	0.973367767	0.797114774	0.2502	7	15517.99407	0.8158	7	140505.7443	0.3836	15
R421W	15665.09937	0.2936	26	260165.001	0.128	26	0.06021217	0.0736	0.050969611	0.7646	20	-2.537626191	0.1004	15	0.986421801	0.880243041	0.4136	13	14761.06959	0.3275	8	129974.3329	0.536	11
P454L	5445.736267	0.0012	20	15545.82363	0.0005	6	0.350302203	0.0383	0.051991836	0.9309	15	-1.423799286	0.245	1	0.917173954	0.992278734	0.0448	7	4353.693614	0.0184	5	12708.60992	0.021	1
G158A	17478.87679	0.212	16	224867.6974		33	0.077729603	0.4211	0.06599511	0.0415	15					0.782865705	0.3497	8	15021.1479	0.675	8	122921.2771		15
D286E	14686.65071	0.0715	22			1		0.3714	0.018897903	0.0014	13					0.62806866	0.0118	6	10856.32047	0.1103	6
I221L	25183.76045	0.0035	21	224867.6974		33	0.111993678	0.0002	0.021450203	0.0007	16					0.829729434	0.9681	8	23733.893	0.0961	11	122921.2771		15
Y263C	39425.6619	0.0003	27	240934.9645	0.4353	29	0.163636116	0	0.01228901	0.0003	25	-1.53096833	0.0191	16	0.92984565	0.840781593	0.8407	12	33588.46645	0.0157	8	110884.0313	0.4673	14
D188H	22579.3372	0.0055	20	224867.6974		33	0.100411653	0.0358	0.02608899	0.0029	18					0.8	0.4217	9	25976.92587	0.0287	7	122921.2771		15
R152H	21470.13182	0.0089	20	224867.6974		33	0.095478951	0.0327	0.045899431	0.2197	21					0.789845102	0.3405	9	15868.91953	0.9544	8	122921.2771		15
A50T	25447.13973	0.0058	12	224867.6974		33	0.113164941	0.0015	0.053998019	0.6794	18					0.85189807	0.7322	9	26185.73283	0.0585	8	122921.2771		15
S140C	24846.07827	0.0071	12	224867.6974		33	0.110491985	0.0033	0.281941527	0.0066	12					0.861732047	0.6413	5	14338.41149	0.5455	5	122921.2771		15
S365R	12958.80193	0.0262	24	145249.304	0.0006	28	0.089217653	0.1462	0.036151137	0.011	24	-2.39548953	0.4501	18	0.982787186	0.813498387	0.684	12	10965.01255	0.064	8	77111.88521	0.0186	13
K157R	16343.12147	0.7274	19	224867.6974		33	0.072678831	0.8956	0.052216057	0.9408	17					0.833869727	0.9396	6	13522.62728	0.2532	11	122921.2771		15
M516T	21381.10849	0.0055	22	304611.5426	0.0009	33	0.070191393	0.6166	0.032961819	0.0062	18	-2.367051868	0.585	19	0.981970423	0.85202864	0.6894	13	24426.58958	0.051	9	192505.9272	0.0037	16
H293Q	24877.72233	0.0049	19	258754.8736	0.2437	35	0.096143976	0.068	0.046612577	0.2758	17	-1.875362003	0.0753	19	0.959579851	0.771538102	0.084	9	16168.26848	0.828	9	144580.6922	0.1965	15
C333S	9227.893793	0.001	24	90334.63491	0.0001	27	0.102152334	0.0213	0.053760577	0.6418	19	0.176123794	0.0013	14	0.426367684	0.620868877	0.007	12	7122.705868	0.0096	10	50910.95775	0.0046	13
D487G	13590.80068	0.03	22	237144.9114	0.5519	29	0.057310109	0.0655	0.140975421	0.006	18	-1.890551107	0.065	17	0.960563145	0.780952381	0.246	9	9112.656823	0.0538	9	169591.7516	0.0325	12
V290I	20870.9389	0.0097	20			1		0.0226	0.035904571	0.0301	17					0.754734326	0.2142	7	13536.94625	0.2777	8
K324R	20173.4791	0.0172	26	274132.6443	0.062	33	0.073590211	0.9119	0.04583286	0.2044	26	-2.152646803	0.2929	20	0.974293828	0.825691648	0.8598	14	16993.40883	0.6172	9	170570.4154	0.0175	16
K91R	36402.14734	0.0019	10	224867.6974		33	0.16188251	0	0.035548997	0.0269	8					0.77159717	0.4761	1	23164.74031	0.0799	7	122921.2771		15
V406I	19331.02737	0.0251	22	230942.1946	0.6472	34	0.083705048	0.2306	0.043963662	0.1209	17	-2.065249775	0.1842	17	0.970340232	0.842324856	0.7842	11	19934.00458	0.2301	9	165136.4754	0.0175	15
I305V	12372.77484	0.0163	27	170050.4284	0.0167	26	0.072759445	0.9815	0.05291281	0.7264	23	-0.885237638	0.0013	16	0.816814254	0.66219219	0.0059	13	11804.61737	0.0989	10	89430.65673	0.0447	12
S228I	18590.04032	0.0601	26			1		0.2038	0.048186712	0.3224	21					0.800785165	0.361	14	18089.44861	0.2524	10
I479T	5699.065419	0.0004	19	56520.3067	0	19	0.100832174	0.2038	0.045397268	0.1885	15	-1.448361626	0.2572	1	0.920271102	0.921568627	0.265	5	4692.364881	0.0098	6	31239.05236	0.0065	6
D188N	29252.61556	0.0035	9	224867.6974		33	0.130088118	0.0039	0.02900375	0.0103	6					0.981776117	0.0615	3	27369.14288	0.0978	1	122921.2771		15
H394R	17894.83664	0.0764	18			1		0.2685	0.050492768	0.67	18					0.767722568	0.0986	8	14097.94741	0.2707	8
Q500H	15053.99324	0.1066	27	194569.4125	0.1339	34	0.077370811	0.6281	0.03457757	0.0068	23	-1.259089116	0.0027	23	0.89344154	0.756097561	0.1721	15	13322.38024	0.3095	11	101322.0673	0.2738	17
K35Q	22129.72512	0.0043	13	224867.6974		33	0.098412201	0.0877	0.023464643	0.0008	16					0.773981687	0.3022	4	22078.1719	0.1307	5	122921.2771		15
F147C	19365.25198	0.0312	12	224867.6974		33	0.086118425	0.1413	0.08131969	0.0122	13					0.830687831	0.9584	9	15437.48292	0.8487	11	122921.2771		15
V490I	16521.42154	0.739	21	175096.3374	0.081	34	0.09435618	0.1579	0.041018392	0.0173	18	-1.757852608	0.0116	17	0.951140538	0.773617045	0.2187	11	17999.6481	0.2156	9	124311.3152	0.8948	17
Q347R	7483.938432	0.0001	19	50738.33464	0	31	0.147500672	0.0002	0.048437615	0.3532	17	0.75723972	0.0026	8	0.219097195	0.636921498	0.0106	6	10411.06907	0.0575	9	32848.54856	0.0016	14
H458Q	2654.452464	0.0002	18	53875.55477	0	20	0.049270072	0.0146	0.009341457	0.0002	17	-1.86807898	0.0339	14	0.959095212	0.807405835	0.6449	9	3036.577091	0.0151	7	44087.59498	0.0077	8
S499F	22652.40546	0.0042	26			1		0.0048	0.013029093	0.0001	21					0.861111111	0.4813	13	20719.74124	0.1418	9
Q335P	9947.465583	0.002	14	117232.467	0.0002	27	0.08485248	0.4277	0.04680444	0.2308	14	-2.363322227	0.6339	19	0.981858568	0.818819234	0.7994	9	12251.41535	0.1497	7	66889.42641	0.006	12
T397M	11802.25778	0.0093	21	164329.671	0.0079	33	0.071820613	0.9102	0.053638153	0.6032	20	-2.213343104	0.6061	19	0.976750774	0.85379377	0.5697	12	14233.44611	0.3429	8	114926.4273	0.6054	17
G154A	18344.45458	0.0705	20	224867.6974		33	0.081578879	0.2425	0.062441638	0.0844	15					0.829983094	0.9632	8	17208.81049	0.5336	11	122921.2771		15
K364R	17771.7739	0.1372	16	195402.7107	0.251	29	0.090949475	0.2338	0.050993761	0.7896	20	-2.180164719	0.4483	15	0.975443772	0.794879367	0.3757	9	16546.06602	0.8004	8	125205.5823	0.907	16
G163S	19038.22888	0.0206	18	224867.6974		33	0.084664134	0.1647	0.068994444	0.041	14					0.780306346	0.3438	7	23176.975	0.0956	8	122921.2771		15
E97Q	19185.92707	0.0174	18	224867.6974		33	0.085320957	0.1191	0.056824355	0.3779	18					0.78152722	0.2285	8	21464.5862	0.1028	10	122921.2771		15
Q245E	30490.34782	0.0002	15	243743.6052	0.4499	32	0.125091888	0.0013	0.047907861	0.3588	18	-1.930109292	0.0626	20	0.963016757	0.711014457	0.0487	8	25106.96695	0.0536	9	163208.77	0.0291	16
H116N	24905.07531	0.0025	20	224867.6974		33	0.110754348	0	0.011598558	0.0008	18					0.794804158	0.4456	7	31395.78974	0.0299	9	122921.2771		15
T218A	16938.16384	0.3776	20	224867.6974		33	0.07532502	0.6071	0.027879069	0.0013	18					0.837473797	0.8871	6	15797.26346	0.8775	7	122921.2771		15
M82V	31565.64116	0.0031	6	224867.6974		33	0.14037428	0	0.045935263	0.2791	8					0.905042278	0.3354	3	30683.039	0.04	7	122921.2771		15
F314L	19798.69286	0.0191	23	244317.8002	0.3759	28	0.081036637	0.4726	0.054725941	0.5192	20	-2.075198679	0.1052	17	0.970819992	0.821160119	0.7784	13	16637.19178	0.7071	9	190903.8884	0.0035	14
H426P	902.6915578	0.0016	5	20432.94267	0.0011	5	0.044178246	0.3205	0.01873467	0.0034	6					1.018740088	0.0502	4
G409A	25405.31509	0.0023	17	220282.0174	0.657	34	0.115330863	0.0003	0.037277613	0.0143	16	-2.314349633	0.905	16	0.980315272	0.802082433	0.3773	8	19930.99265	0.2349	7	131224.151	0.6608	17
R343W	15201.07575	0.1562	14	190652.8262	0.1488	34	0.079731709	0.5449	0.049465584	0.5496	16	-0.875707699	0.0019	19	0.81440958	0.661938534	0.02	7	15831.06223	0.9531	4	118376.9201	0.7401	14
Y375C	15589.87096	0.3526	5	220569.6271	0.6678	29	0.070680044	0.9366	0.066342687	0.074	17	-2.086407813	0.2051	16	0.971351167
R173H	18274.74471	0.0743	16	224867.6974		33	0.081268875	0.2604	0.054601065	0.5343	20					0.861124018	0.5257	8	18367.20949	0.3698	7	122921.2771		15
D40G	22864.27314	0.0061	16	224867.6974		33	0.10167878	0.008	0.009197398	0.0003	17					0.824778761	0.8623	11	32837.4419	0.0348	5	122921.2771		15
N10D	25212.56275	0.0032	14	224867.6974		33	0.112121763	0.0007	0.036975893	0.0186	12					0.839322559	0.8797	7	26833.55196	0.0448	6	122921.2771		15
G39R	29309.79368	0.0008	15	224867.6974		33	0.130342393	0.0002	0.019809175	0.0009	15					1.03856781	0.0161	8	14717.86886	0.6455	1	122921.2771		15
L43F	30991.77527	0.0006	11	224867.6974		33	0.137822265	0	0.016142887	0.0013	15					0.805041152	0.4912	5	14953.19146	0.7073	2	122921.2771		15
A72D	238378.8927	0.0003	23	224867.6974		33	0.994370215	0	0.003243218	0.0011	9					0.864067986	0.4484	12	143163.8243	0.0177	9	122921.2771		15
D425N	1490.883626	0.0017	11	15795.46002	0	20	0.094386844	0.2414	0.01923975	0.0011	9	-1.997148855	0.1709	6	0.966751844	1.053909806	0.0108	7
S502P	85110.14927	0.0006	14	193431.574	0.2317	40	0.440001327	0	0.004042227	0.0003	16	-2.036128594	0.1848	23	0.96889159	0.820898994	0.8082	7	64343.34553	0.0135	4	122525.1691	0.9531	18
