## Supplementary Data 2 for "High-throughput biochemical phenotyping of SHP2 variants reveals the molecular basis of diseases and allosteric drug inhibition"

MutantID	IC50_median_0nM_ppIRS1 (nM)	IC50_std_dev_0nM_ppIRS1 (nM)	IC50_replicate_0nM_ppIRS1 (nM)	limit_0nM_ppIRS1	IC50_median_5nM_ppIRS1 (nM)	IC50_std_dev_5nM_ppIRS1 (nM)	IC50_replicate_5nM_ppIRS1 (nM)	limit_5nM_ppIRS1	IC50_median_50nM_ppIRS1 (nM)	IC50_std_dev_50nM_ppIRS1 (nM)	IC50_replicate_50nM_ppIRS1 (nM)	limit_50nM_ppIRS1	IC50_median_500nM_ppIRS1 (nM)	IC50_std_dev_500nM_ppIRS1 (nM)	IC50_replicate_500nM_ppIRS1 (nM)	limit_500nM_ppIRS1
N58S	8.389712639501699	4.537429390486065	16.0	False	10.592855038358064	2.343215930509254	15.0	False	17.981815998710356	3.4211465891676625	15.0	False	29.778044588669008	11.161329690236188	11	False
M311V	11.888559713314942	7.645323520628679	9.0	False	8.800417050958208	1.6097944721448365	4.0	False	20.007944735704285	3.7252598318561057	6.0	False	33.900718268490486	6.308982330892456	3	False
A72P	4.819121169379923	4.685745892909984	17.0	False	22.744880969550938	18.694927581054955	11.0	False	79.93668269080587	35.58416327410254	11.0	False	161.41439406812384	44.34568664106525	10	True
D61H	11.81530982888148	6.535823782682728	19.0	False	76.34839426723808	91.0771888307726	9.0	True	119.37718356266578	61.43847786372415	10.0	True	161.31580551193542	718.560982243689	9	True
F71L	11.6564046965808	5.61076532209724	18.0	False	26.35814852648833	11.224569261335017	15.0	False	49.02962244640972	12.576906215127748	16.0	False	82.78628757520836	46.75764076751801	12	False
D61A	7.029741929093891	2.9147292357904067	15.0	False	19.987078123686587	4.019901137752972	6.0	False	89.52289493865226	18.47952747990617	10.0	False	149.1769457697147	37.79072256086325	7	False
WT	15.2670538413403	5.016112240720236	17.0	False	14.5757780564271	4.07548756257674	14.0	False	19.5407603821381	2.286680173047152	15.0	False	26.3022137088993	3.451557968404984	11	False
E123D	11.825946863175137	8.170032597883928	10.0	False	12.467712808952562	2.435252067169388	8.0	False	18.7642283551748	3.2714149129834014	9.0	False	30.65135207841716	3.059894426269773	7	False
R265L	6.794584681966739	2.319904809429744	19.0	False	15.498253313038036	4.81091810835626	18.0	False	30.301287804790352	12.083044558722076	16.0	False	70.00788942414302	22.38928046607362	12	False
H443Y	8.521398540617218	4.456238646694937	14.0	False	9.60300239602321	1.7098764893429572	19.0	False	15.08153353747963	3.160232641391913	19.0	False	25.109125765940984	3.61132501265696	15	False
F285S	5.388843617416663	1.731413029881234	38.0	False	18.448561366470905	9.167610318344227	18.0	False	95.2165009617484	14.317984342837152	10.0	False	188.06638762145383	49.44026076573812	10	True
T411M	7.909278426291869	7.184045129707509	7.0	False	8.878106096246295	0.4595836728544196	4.0	False	20.05338875956041	1.4136388219062306	3.0	False	26.665035438741125	1.3890436719363477	2	False
E110D	11.24264094108956	13.323498937234818	13.0	False	17.92223502156475	9.817525349748983	14.0	False	33.49722817513964	37.26340567261416	14.0	False	103.091728856113	268.3511642729929	10	True
G60C	9.272340815022549	13.56279614802182	18.0	False	9.701979600124735	4.462558020056809	13.0	False	30.35420894842365	12.911730367482718	13.0	False	62.577006863970325	26.65181634516876	10	False
S499T	7.799585053961695	4.540684059893428	15.0	False	10.47542075663844	3.2370203385101197	11.0	False	21.31269549473915	3.0058970061343797	11.0	False	38.16544841791905	6.805833883853326	8	False
E523D	13.093228572562332	16.482366353343295	16.0	False	7.001286086285988	1.3222075550054613	8.0	False	11.437577481612449	2.8469819404857795	9.0	False	17.984654918081947	1.1039620967162498	7	False
M504V	4.913296104338008	3.830753602472482	17.0	False	13.907518296879225	7.527616153139475	9.0	False	57.64459043439276	13.313946295730322	9.0	False	105.67847399017212	11.619226633879128	6	False
G268S	7.84041444766188	3.7962998970644297	12.0	False	16.659451851942748	5.429509672469755	6.0	False	34.28125290644654	10.640757656764247	6.0	False	86.84050095270884	44.034663629452	5	False
D61V	12.539147608987724	14.55650659004528	13.0	False	112.21180262925338	170.97599188052158	5.0	True	105.61323989633912	57.008103934083614	6.0	False	79.06659293171212	61.7254014562578	3	False
A75P	8.895216865855822	19.573996461536364	16.0	False	11.160920596030838	3.074346513202804	14.0	False	17.896052332876604	3.068136229022751	14.0	False	29.237008265280892	7.0885005989200565	11	False
N308T	5.779859704734687	2.619368506364312	18.0	False	17.186981463639395	6.847112766169294	7.0	False	82.0156105916478	16.094416551403388	12.0	False	156.12110574827202	51.33158866908664	9	True
K35E	9.69287030029354	11.20964883680149	18.0	False	19.722237901916223	5.774290176614645	13.0	False	23.06903824588942	4.489563849163648	13.0	False	33.581123373284186	3.5542695111654226	10	False
V456M	6.175377677147236	3.990688352022018	15.0	False	10.510354917704277	4.345518675406288	9.0	False	18.36453231195556	3.764639538696867	9.0	False	29.4864219794458	4.165006499152404	6	False
P491A	24.966346022367677	26.751239711654456	20.0	False	55.3733360776568	29.48235839457632	15.0	False	81.49026166646435	57.370502930466	15.0	True	191.6756273978036	282.71035639742814	10	True
I56V	9.18113817347757	11.070142390948378	19.0	False	15.510617087169411	6.853290794964133	15.0	False	30.26695019335192	7.493026039076145	15.0	False	52.08305023198713	21.08158046889204	12	False
V45I	10.588133898102576	25.207678541251543	14.0	False	10.80913465527723	2.1954496078424257	14.0	False	16.593967799199348	1.729485030647437	15.0	False	25.148999904982887	2.950084080591052	12	False
T218S	10.292163572003671	24.527751642489104	12.0	False	13.123860433624513	2.9988977917987807	10.0	False	22.628829734933912	9.787664416379624	10.0	False	55.34942114445886	21.45147037091272	6	False
N18S	5.228962784103151	1.8572944675966117	5.0	False	9.412032058786004	2.584143616305989	9.0	False	17.830681261132575	2.4451995429026474	10.0	False	33.69478484703868	5.298870465140601	6	False
K276R	9.8175204748925	4.081763419007479	12.0	False	11.101168904634465	1.8946576111032156	10.0	False	18.962441147668997	2.5940011909391227	11.0	False	26.982413425629787	5.320889918511869	8	False
R265Q	8.07762199030931	3.418941387689308	17.0	False	26.567640268326265	8.58863636761416	13.0	False	52.8569904071147	19.067441278712256	13.0	False	97.30136223344864	164.75453625563455	10	True
A72D	42.234730456521135	38.66598361315364	19.0	True	67.19076030573855	37.16860451600776	11.0	False	55.31692116399965	56.81922410040838	11.0	True	90.83362299760132	46.64944869952649	8	False
F285I	5.493240611968615	2.4932616444383977	10.0	False	11.552363546254716	4.727013097879116	4.0	False	60.18300900879071	8.825206753639769	5.0	False	87.59139426274592	12.034915090186278	2	False
Q269R	9.64072980677555	4.814831333947058	15.0	False	10.452244088146095	1.4608438327475315	8.0	False	17.70128751191826	3.3912924288698667	9.0	False	27.423034581823583	6.709867278001684	7	False
A50T	11.73730930817942	5.933048818171253	9.0	False	8.818935167221998	2.017761602213779	3.0	False	16.243058536727858	0.7087686171749179	5.0	False	25.78274854060907	2.4386390763530947	4	False
T59A	10.977397424853962	14.505959344322982	16.0	False	21.69068395183815	7.6605638688097555	15.0	False	35.17561624083558	10.47777907655824	16.0	False	55.70575361281887	35.104623504871014	12	False
V382I	13.458136227857274	6.69484762875604	9.0	False	10.103872774452764	1.9011138583352456	10.0	False	16.275104547412635	2.6674764669769138	10.0	False	26.69032447392201	3.871871660604798	10	False
R421W	16.69112001730987	9.15449832489145	9.0	False	10.857364808382028	2.4551057960610727	4.0	False	18.932073011670425	3.158477687278606	4.0	False	31.159687621293024	5.27831895629093	4	False
I282T	48.52010379193237	16.99454570541819	18.0	False	248.80778448754157	194.92685204638104	9.0	True	261.8479748867266	55.24758454418373	4.0	True	243.77574632541288	849.5970372605202	5	True
A72G	6.558809026148442	2.985667196593268	19.0	False	25.853641784439255	12.393521936242587	9.0	False	62.84539471170402	32.94773535896208	10.0	False	131.00540511964715	41.13162252059231	6	True
Y279S	13.060222816965087	10.05779867151505	11.0	False	84.67677208339694	37.05077201632839	7.0	False	142.4726620767731	39.80528629144324	12.0	True	170.08864164216166	57.59316581493007	8	True
P454L	4.932954832797941	1.4759942988159094	14.0	False	6.778390537276367	3.2194213475573257	11.0	False	12.44790698860614	1.5643314957882613	13.0	False	18.72945986745203	2.0650143021694465	10	False
G158A	13.077177229461508	5.135250879563533	13.0	False	13.45858015846144	2.273787585368793	15.0	False	19.00859282661671	2.489280168744786	16.0	False	27.586138011560603	5.262583828542656	11	False
G503A	27.747315519035908	30.888971908539254	21.0	True	59.27885190128904	73.15412948472962	7.0	True	85.04144569701862	47.04768316734064	7.0	False	97.58818768253346	131.7198663321977	4	True
A72V	36.59171234840345	20.61026081459288	10.0	False	68.03198147170907	129.28384233227987	4.0	True	42.302393886655175	29.631866817958933	4.0	False	44.64434713087909		1	False
D286E	4.486554684098553	3.679008957795769	14.0	False	9.260444681990997	2.868612882141288	10.0	False	23.146258233339072	4.696532509775555	10.0	False	49.31542912780081	2.163953999112471	6	False
I221L	6.270049421036079	4.245734920521761	14.0	False	8.863759983577502	1.6365306568972753	12.0	False	19.50814126808222	4.360096093002657	14.0	False	33.344095648566494	11.998291638381907	10	False
Y263C	6.503410030630339	4.056030653993108	17.0	False	10.197474756834788	5.414556699336823	9.0	False	31.31320030912972	5.169303989663519	10.0	False	57.90630247600197	15.076762725962675	8	False
Y279C	12.607997042826051	2.5253369667393484	4.0	False	23.17014873675649	5.740818801647405	6.0	False	40.33520562009302	7.265007863019043	7.0	False	68.43115712686426	10.17133748591698	2	False
Q79K	9.6113423730947	4.860336254951612	19.0	False	19.175860137496077	5.668081081482466	18.0	False	35.35692831631648	5.6461275724702125	17.0	False	64.17424015094315	29.423693031482006	14	False
Q256K	10.22169375225804	16.45466240276085	12.0	False	16.2089843924341	4.185645630024261	8.0	False	31.04368214424734	5.142752885859906	8.0	False	50.58467943315136	6.236547277177952	4	False
T468A	9.186649214887366	4.359233941067149	16.0	False	9.217100967388744	4.50575356819438	10.0	False	21.94254380280757	4.536853324142654	9.0	False	45.40857905395614	4.77505640735841	7	False
N308D	6.407619465273186	3.0636817205840274	19.0	False	23.06398401344429	9.755699205330025	12.0	False	53.42659906797321	30.2612565652419	11.0	False	127.54643213842265	123.99607291605626	10	True
K131R	11.208316332625577	6.883026037193701	11.0	False	8.679929317107069	2.705579930840201	12.0	False	16.380501842685938	2.278890900069978	14.0	False	26.21364547045523	3.1045855270904643	10	False
E76K	87.41281731680508	56.68967322238922	17.0	True	256.37127167211446	180.0233503102212	7.0	True	138.11782808483738	31.33366258631135	3.0	False	177.64920159701626		1	False
E76V	23.629795543217504	14.18523157063842	15.0	False	156.58044317158334	66.40093708683122	7.0	True	136.78912467364836	59.44095817492136	10.0	True	253.6623812233244	595.499527574866	3	True
A31G	8.09473740077237	6.711424622081183	16.0	False	13.108798826268837	3.150778404324964	17.0	False	19.08661972113297	3.1797577991556967	19.0	False	25.85964699757608	3.600337653141526	14	False
D188H	9.19555365730294	5.0052981784616986	16.0	False	11.186040023946704	3.058311933221958	15.0	False	20.04966986149677	3.903236177560591	15.0	False	43.97821132335376	13.093724852096797	11	False
D61N	4.852795004550252	2.600114057381228	12.0	False	18.26811160261877	7.067483114565062	7.0	False	78.6986067280067	11.26101436285218	7.0	False	165.54779615641618	13.339138690805292	6	False
R152H	10.742033550335329	4.01883551420222	16.0	False	11.438504066800323	2.054205836580321	18.0	False	17.08478711326824	2.2204969293126022	20.0	False	29.135468972601807	4.443649547162018	15	False
Q79R	8.364041297249024	4.245000212441965	10.0	False	15.82155122791028	5.510404571039205	4.0	False	45.78647236581329	7.690369078040359	8.0	False	83.92168287234753	9.896756435324775	6	False
D61Y	28.548445647012645	23.82799638787724	19.0	False	73.75122383838789	96.60900201951232	11.0	True	84.55774419346909	49.783723620844064	10.0	True	139.92450285456871	45.50133450944847	6	False
E76D	6.949028778954225	2.594918066592071	19.0	False	14.564394651702948	4.134345507879569	12.0	False	50.92944129083179	13.75496428423542	13.0	False	82.14423594511717	16.2636590293917	10	False
D425N	5.015430440805127	3.6789907901922767	4.0	False	21.921209685061065	11.457759580536106	4.0	False	31.052860455235407	3.2727025004467616	5.0	False	37.370852228695824	12.910591278209605	2	False
S365R	14.783228240892646	6.912200996327357	13.0	False	11.573201836624197	1.1699314053575456	10.0	False	18.828433551192035	2.3788672157920283	13.0	False	31.928040503026963	5.007324634877172	9	False
G60A	7.298752731428686	7.958891440457769	13.0	False	18.97847533746637	12.679720978367016	14.0	False	43.02228317856513	28.455747185575824	14.0	False	95.74409500355668	118.5043118237808	11	True
Y62N	9.48959438174197	3.5242244523852464	20.0	False	15.549348893234791	3.5940172030254955	16.0	False	31.46224291059732	6.436043129629605	16.0	False	49.5326830363796	5.995574803840087	12	False
M82V	1.7567506772666568	3.0397316346175742	7.0	False	9.703761749760115	2.289387510462781	4.0	False	23.515887661517787	2.034174950394588	4.0	False	45.29272563899394	0.5637007705692745	2	False
D61G	6.936865624172387	6.909396279506079	18.0	False	39.02768179446588	53.41793361429025	12.0	True	128.76050689066705	102.03712495731918	12.0	True	210.95593814646173	67.47049692812702	8	True
K157R	9.752314522499702	5.2443850766659095	15.0	False	10.688445816914449	1.8340262342610256	18.0	False	17.206110588325537	2.639497657868606	20.0	False	27.533824668777417	4.3269769808799365	15	False
M516T	10.982417254723146	4.631715350391199	14.0	False	11.77692043019872	1.4524507602030243	12.0	False	19.35408546999606	2.8681707299798167	13.0	False	31.445985225970137	6.222631495638008	11	False
H293Q	13.1551728215867	4.962100617352278	9.0	False	9.097675989361584	2.9538096986281643	3.0	False	18.999627753137247	3.14789231516951	6.0	False	27.422209087904825	4.962375001280299	3	False
C333S	10.97609608072772	4.08186969917551	12.0	False	11.100529911450003	3.4684479023666968	8.0	False	17.010232750297302	2.463162843196109	8.0	False	26.28043547472621	3.3728723137891925	4	False
L262R	7.134074153097076	5.421035625929768	20.0	False	20.49821397278946	8.40825366436859	14.0	False	48.42596563027365	25.92412007067864	15.0	False	117.18289326958782	51.30087098550257	11	True
E76G	12.798358306145746	14.355260566898387	20.0	False	83.32534630643445	157.8463000668045	13.0	True	95.37347189725956	64.20112647702894	15.0	True	191.63504894832724	293.4522399794841	9	True
G60V	22.86982570236135	7.352652690732423	14.0	False	34.00422327308415	81.1417857760539	9.0	True	68.21312881914511	33.12994566773814	7.0	False	93.7552428721124	63.00980876166079	5	False
D487G	11.870899440824113	2.021507946249649	9.0	False	10.065731080419836	4.486469721971155	9.0	False	10.259055534283371	2.19863735936765	10.0	False	11.083094949128062	1.4930523818037296	7	False
N58H	7.353424065460063	2.5917778236912903	19.0	False	38.69209463081819	18.44522911604308	12.0	False	66.20499356776092	49.91019947994389	14.0	True	172.43789761061964	240.7635813950652	10	True
V290I	10.308697872388104	22.18190386474504	10.0	False	10.233789119967296	2.57292293972392	8.0	False	17.921545366743537	1.3489377038087291	10.0	False	31.597787212123443	6.682101491460483	6	False
T466A	7.917114382095511	3.651421645769117	9.0	False	63.404586925999965	45.67657031644386	7.0	False	167.7070668285594	70.4793682048594	5.0	True	149.66573916802446	7.435045279814551	2	False
T168A	9.815135308355774	5.170356301034692	16.0	False	11.91617614288882	2.129008041870567	18.0	False	17.064284089399493	3.3387907678201327	20.0	False	23.670567507923398	1.8709023810459688	15	False
K324R	12.097874801266515	8.671266266371436	13.0	False	10.06425975119978	2.6797159603080973	9.0	False	17.225360625638636	2.359249900663165	10.0	False	27.44344360179843	5.006640421452027	7	False
R186W	9.701315075856003	3.7426859244474624	13.0	False	11.64962556980094	2.236759532872932	18.0	False	18.596427129831707	2.129575947829776	18.0	False	28.190346277256253	4.176340919092371	13	False
N275T	12.708401862170522	4.916415992988659	13.0	False	11.174944898225652	1.912232934140157	9.0	False	18.107940930646592	2.392159574400117	11.0	False	28.938727029781848	2.407327715981144	7	False
Q506A	2.949318007761447	4.415974575039422	15.0	False	34.23098808262348	17.263609613662492	8.0	False	106.80004099928485	30.928321034823405	6.0	False	71.35846028727178	41.849962039621055	4	False
I221V	10.995940215243325	11.382784319785143	17.0	False	12.24897205275096	3.2656217949100554	15.0	False	24.03875073355654	5.153264622589243	15.0	False	41.11715176895425	19.35635109995109	11	False
V406I	10.85042999901976	2.82722900375016	14.0	False	10.292694540031093	3.259200543367517	12.0	False	18.9657984425594	3.1553970216949083	13.0	False	26.950315117293428	1.97669820302711	9	False
S502T	8.042597434643268	4.726022415078343	17.0	False	30.84892652448542	16.169652416265418	6.0	False	106.76151303287948	30.478133985640124	8.0	False	190.3833921472449	44.658265296598685	6	True
T507K	0.3491354821724819	4.671884073812944	17.0	False	19.84141198578497	13.596381562304346	14.0	False	48.36934627663701	16.646054402880186	16.0	False	81.8596041070108	25.247626089154583	11	False
I309V	9.956532970576928	9.311144416618182	12.0	False	10.596503178839184	1.7244267100843795	11.0	False	17.60442766891084	2.26768723549688	11.0	False	24.34721842296701	8.394844890830607	7	False
H116N	8.882020058102166	3.2469404505647987	15.0	False	15.973283051552771	4.370811984504279	13.0	False	38.53296092822947	10.617543596350352	13.0	False	81.15679523240362	30.42801043262669	12	False
E110A	12.466949466672244	12.074015683426415	18.0	False	21.861379211577315	6.727997163827498	18.0	False	34.71955147537004	23.517224469409225	18.0	False	103.62761048498476	75.45927844631325	14	True
E110K	27.951581598511865	12.6081220509412	9.0	False	53.00442783095341	38.5713296486919	10.0	False	110.98096751322907	87.43553456303795	8.0	True	194.5081596677165	72.16739851682443	7	True
V428L	9.012008491398904	4.90178473813922	15.0	False	10.641755626419972	2.59562322190452	10.0	False	21.97669825620884	2.962940633324868	11.0	False	33.20215423047932	6.930364823241115	9	False
I282M	9.295497465721793	3.5280595202781107	13.0	False	29.224897177910783	4.146913471478995	4.0	False	100.32154954269868	44.59422834559778	5.0	False	118.74677182084824	57.39810040369751	4	False
E139D	8.394909892394102	2.923264489762295	23.0	False	28.949589887195536	15.099044787346406	17.0	False	81.5183502209533	39.46855311670673	18.0	False	158.46075872981197	116.47401679400912	13	True
I305V	9.55784530716883	7.396900268814791	14.0	False	11.027462786539614	1.6573912500394756	11.0	False	16.480770965324716	1.8786221410099064	11.0	False	24.255455873851297	3.2766547304446623	7	False
D40G	11.66604181432556	12.406791046950016	16.0	False	23.5890147810885	7.9205666552534195	15.0	False	36.62032267331559	17.699403709633476	15.0	False	59.33223353978271	71.35873687506111	11	True
S228I	8.860327033736024	4.908080088850138	10.0	False	9.758368390184136	1.407437783614808	8.0	False	17.09208039800623	2.984363864512225	8.0	False	25.422279849480116	4.550584381740005	4	False
Y62D	9.1078237972452	4.531967418793952	15.0	False	27.53470046531263	34.47442723744709	13.0	False	47.0534813063587	75.83790415469869	13.0	True	92.5051905213188	138.8612310246641	10	True
D106A	12.852533588381773	14.627402941572967	16.0	False	32.585595886948084	13.61634562645899	16.0	False	57.661467494514056	41.861269653006126	16.0	False	174.5385344883102	159.74861014744673	12	True
F285Y	6.519005669053755	2.7003142342804565	11.0	False	14.246298324127634	4.24792495920174	9.0	False	30.38619152726304	6.173031569922657	11.0	False	62.10288160800059	7.935094935228118	7	False
N320S	12.782546165184192	9.59449832193985	13.0	False	12.295904687813223	4.468094510744133	11.0	False	17.478391580430426	3.947672025962176	10.0	False	29.365404347376447	10.718615020318913	8	False
T52I	7.890800587581352	5.253780320644785	5.0	False	21.49767327760964	9.226301902781689	3.0	False	54.22835806886078	14.746675337061529	4.0	False	65.27350147287845	11.169929704954244	2	False
I479T	2.6113881699852834	2.5631527679314035	14.0	False	7.387886384211885	2.844199579629907	10.0	False	11.50634063033762	1.2042152189715205	11.0	False	17.470085304491462	2.8317281781303385	8	False
A72T	17.673716825008214	12.738751956658112	20.0	False	48.87395147145915	64.90681373401141	12.0	True	111.0649489214356	51.265002657524846	15.0	False	86.06687904953125	64.43079395335435	10	True
E76A	17.689668275874556	21.177945469267577	19.0	False	147.38141864250971	111.88221025127888	11.0	True	127.06471127111008	69.04387471270871	15.0	True	199.336868035922	65.07505091532089	7	True
N298S	13.38579965988511	13.66646540647446	15.0	False	12.987884622251922	3.106161675131156	12.0	False	18.59309938744888	2.7052563736552586	15.0	False	27.050330875779075	3.52258283240148	12	False
N200Y	9.987018600773874	10.274408576709604	8.0	False	9.10100191459042	1.3872726825728618	6.0	False	18.413539094649696	2.381491229243164	5.0	False	29.02652872129005	1.523749606939377	4	False
N308S	6.677082865654787	9.767329133897931	16.0	False	13.35198849831442	3.317201943363232	8.0	False	47.47529188677069	8.14101273117957	7.0	False	93.87741928244512	16.026975367085203	7	False
H394R	13.476081507298376	8.341935421672721	13.0	False	11.270969336681397	1.66728988516461	12.0	False	17.760741888799313	2.229095686930456	12.0	False	28.45625100593615	3.244734557123714	9	False
I470T	5.329382553385391	2.030625803876865	16.0	False	11.495504430728424	3.309928730133445	13.0	False	15.56792344883149	1.3926439285120544	13.0	False	23.97624767791811	3.5882353213478155	9	False
G268C	4.14573530180558	3.83202825351574	17.0	False	15.76749617593126	10.028329522657756	11.0	False	85.49927912994018	30.297073309803285	11.0	False	165.08074108287832	35.544527335143925	8	True
N58D	5.93105720470149	4.163896298215765	18.0	False	11.858487815481476	5.290157359467573	11.0	False	32.45950370215617	11.864000003427943	12.0	False	66.03457766442565	17.48130049431227	10	False
Q500H	5.744491938474699	4.05178870877686	14.0	False	10.93193293847797	3.6664562888637535	12.0	False	19.718352431819778	3.632361165736573	11.0	False	34.30034711370725	6.095582405012557	8	False
G60R	23.15891821765837	7.992765896204414	11.0	False	71.09365855866965	72.55386474855693	4.0	True	56.95607464939755	39.32846841271246	6.0	False	125.94914307253528	139.99726557588153	3	True
K35Q	5.811776166821078	5.550542951821047	13.0	False	9.52583347024954	3.27967164768199	11.0	False	20.630753005166625	3.1527108641806327	12.0	False	38.064237691371446	7.0168786940045855	8	False
P491S	171.28487570149915	54.03155903388984	9.0	True	364.1844428394639	211.06155625851608	6.0	True	169.5068397822147	69.26657295913742	4.0	True	247.85101607309804	46.07832120806454	3	True
R343Q	9.687143631744924	5.957111551825219	14.0	False	9.88839885969675	2.260345561082189	15.0	False	17.579900446903505	2.54817250444174	15.0	False	29.02135799292341	4.021488714758278	11	False
F285V	5.007600630793682	2.5277909711693134	15.0	False	13.2390974734335	4.039916918959297	5.0	False	46.25235607283267	9.53804781898748	6.0	False	87.76953931621517	6.722947500741456	4	False
I282V	4.893340026268	3.644066077138519	13.0	False	17.844840848429183	12.84409403455768	5.0	False	83.87373446607901	23.9042828754198	8.0	False	129.51544710579634	37.029539730446	4	True
W423F	7.808285373199227	2.4525996852454823	12.0	False	11.711548659807526	5.033251309651097	9.0	False	28.561535145510625	5.014273069753659	10.0	False	55.73572942787959	19.05102244650713	9	False
A72S	7.435645268113937	4.848596494022448	24.0	False	21.652783743248147	7.080317158136119	13.0	False	48.75965204153157	14.291843871911942	14.0	False	72.20226432090892	187.379439921287	11	True
R498W	36.12228010009402	21.33555807483596	3.0	False	154.12790928919296	42.31496154745641	8.0	False	248.18070944436985	74.35460881932065	6.0	True	128.92718965948595		1	False
K70R	7.359791960312254	2.385257900935924	14.0	False	26.87492158805939	9.642031918741012	7.0	False	73.68316546844383	32.38520148840565	9.0	False	135.9701576276617	50.20130373200048	7	True
V428M	7.172984426537967	6.292858350590595	13.0	False	10.775554579315028	4.155259030958767	10.0	False	29.96024640072468	4.510946864201976	10.0	False	53.47142969325724	4.762471236392036	9	False
V490I	14.103513568301558	3.821140486522594	14.0	False	11.91751254682913	1.8830038393273436	10.0	False	19.677169695527585	2.018244645134056	11.0	False	31.819185580036343	3.991092662767816	8	False
R501K	6.42704894189309	1.9686660559592692	13.0	False	20.89487956562566	8.395702003850246	9.0	False	76.20261730414205	14.21866309493332	9.0	False	118.26521088778463	24.70688774632908	6	False
Q347R	5.4920639287984585	4.246258509356144	8.0	False	14.15509783839174	3.0400682513881128	5.0	False	20.15369982400138	3.1276522161308824	6.0	False	31.76358076486001	3.932193264287698	2	False
G163S	10.297790721962183	7.465568467860218	11.0	False	12.496557774653017	1.793866096204158	10.0	False	18.6402919156261	2.6658198655908207	12.0	False	26.76504951979952	3.612637085002276	8	False
E258D	9.740899367433856	6.5912131988450176	10.0	False	12.30551195822887	4.1281473528389565	12.0	False	24.020768470204956	8.562111048908887	11.0	False	37.47237322886038	21.116608619155784	8	False
H458Q	10.374026590767462	5.339714158108205	12.0	False	25.612639901632143	13.696319320090009	7.0	False	68.82345411731274	4.442947493297307	10.0	False	90.93769285536236	128.71448663522455	7	True
S502L	8.46742365548672	3.0667895309521174	16.0	False	27.451285781474976	15.889210151814115	11.0	False	70.00368721509585	40.99547792049256	12.0	False	176.71547614732015	72.23545424499616	10	True
E258K	126.08908619716551	59.45630731952987	5.0	True	270.468028775805	290.514606315244	5.0	True	103.64617478631612	154.3258411725392	4.0	True	193.21750692068804		1	False
S499F	5.762359011857898	4.695054237215559	15.0	False	15.189982973345897	6.9369325257650125	7.0	False	29.032786872516063	4.822934593988077	11.0	False	52.769250021557966	15.554721608753333	9	False
E76Q	7.685019279729558	3.5589862902808367	19.0	False	36.15542203781652	51.73132934851517	13.0	False	134.67435714486317	95.06430114805718	13.0	True	223.7976228645459	124.4476465110488	13	True
E69V	8.507715035679135	3.5183237321127185	21.0	False	30.12313034371216	24.460063624235406	11.0	False	108.9760670180262	48.804861362002605	14.0	True	131.51310588548245	200.7304721132591	10	True
H116Q	8.911718787511493	4.616479749718865	11.0	False	12.937410362788135	5.368929704251489	8.0	False	30.489392768018604	7.0268212477869465	8.0	False	71.70740306929586	11.118135359692998	5	False
R173P	2.8011323445753518	9.315435929353049	8.0	False	11.45626503211755	3.1112872095550013	15.0	False	17.09984812824892	2.174328721897692	16.0	False	26.47898276367573	2.4782109821040024	13	False
R351Q	8.740692078322688	10.767193789686868	17.0	False	10.878734097323925	2.22092268002738	12.0	False	17.697003544166996	2.6876093448947844	14.0	False	30.20801260582967	4.198105337767247	11	False
Q335P	17.440901626654625	6.321609307209663	4.0	False	12.140044011346268	6.012036629624186	3.0	False	25.18230528853484	3.428227027529647	5.0	False	38.81323079786412	4.819615827318909	2	False
T397M	9.924094513075554	5.409857196884372	13.0	False	10.792722279962454	2.0340214646522874	10.0	False	15.202925830583766	2.865824215994405	10.0	False	25.208252964099355	7.144650531319671	7	False
G154A	15.219129364403166	24.35241374193428	13.0	False	12.731403983711996	1.5303319488639728	12.0	False	19.5965996624043	1.7550299840866943	12.0	False	31.086086291071595	4.777317763771823	9	False
N58K	37.81047609153149	35.26800683830487	14.0	True	76.09747827303896	147.434100094652	9.0	True	222.51848316713085	99.63668732465476	7.0	True	201.59591316978015	840.0972034291806	7	True
F314L	13.1093950175717	5.970213102840407	10.0	False	9.164306741235524	3.642869323762351	7.0	False	18.643598996213527	3.567393705518711	9.0	False	25.71556894437363	3.677080374652554	5	False
T468S	7.181968810563251	4.836350507722248	13.0	False	10.53101288927113	4.336103785067133	7.0	False	26.6323467127282	6.516806649200496	8.0	False	42.41279860120708	16.79017927891231	4	False
E97Q	8.384125505858487	5.2193129776863385	12.0	False	10.677312256864468	1.324482829987159	11.0	False	19.589643606861102	2.602601089984362	13.0	False	33.61179348763747	5.248821076182951	9	False
Q506P	0.6925204303149295	4.143730770209001	13.0	False	95.03036237892316	44.034188845213066	7.0	False	114.91583589363728	49.25117993746807	7.0	False	124.29159245263688	60.48129032171936	4	False
F285C	5.181001707360185	2.5599922574404577	19.0	False	14.712868481821689	5.499446079210345	9.0	False	56.426862849122855	7.723715837355681	9.0	False	105.13164642375078	10.332843662252312	7	False
M311T	12.042829256561168	7.10870805383132	12.0	False	10.673812516743205	1.8531304904400503	10.0	False	19.18623395526221	2.067278762739021	13.0	False	32.05508599260334	4.817622980202615	9	False
R343W	5.950342458284396	7.103798058236551	7.0	False	11.539576303387792	2.397234643578089	4.0	False	16.486852673418586	2.219478602244147	4.0	False	28.94477039580825	1.6614549422652245	3	False
R173H	11.177292989097516	2.9138783953864453	11.0	False	10.73822471236393	1.396107133975938	11.0	False	17.186819270689696	3.1282374543170213	14.0	False	26.419262516440856	4.337998150539193	10	False
K364R	10.789606245105656	4.073688987621531	13.0	False	10.934844364365537	1.6698836929011196	12.0	False	18.120995694986775	1.8260084708592503	15.0	False	30.06055763572165	3.300562009722311	12	False
Q245E	8.609476572619226	5.910010280660298	11.0	False	7.274531038426957	1.336108673520205	12.0	False	13.65650068274318	3.1206761137675545	12.0	False	26.544979700912904	2.16505316220335	9	False
T468M	16.08917119694765	6.799690628789584	5.0	False	14.894197779788904	2.332751602750524	8.0	False	19.723748086496435	3.36382394718824	12.0	False	27.107584146081827	0.9500782043730888	6	False
T218A	7.860340803230104	7.584321461435981	11.0	False	10.01834477244178	4.166002999474876	14.0	False	19.290180787302013	7.259805113528371	14.0	False	31.254860098039718	5.202204152309793	10	False
G409A	9.439236253698736	14.161030236642276	12.0	False	12.54616788375412	2.1223933344283683	12.0	False	18.491819553245257	3.1728470453991338	14.0	False	27.664273713844167	2.4791718131908955	10	False
A461G	8.489706544470877	2.4810649726605067	18.0	False	23.82531855813548	9.05018307048113	9.0	False	62.4532852824427	13.3959013957424	13.0	False	131.99977870734776	32.11018813703515	10	False
F71V	11.108039874412194	3.887635552478064	19.0	False	21.831260672473515	7.509091231116749	15.0	False	40.10929427603588	26.068604176030917	16.0	False	81.13692377704669	205.8449673653789	12	True
G60S	6.3435462956125175	22.765654593947417	14.0	False	12.896397166192727	4.731343233373226	15.0	False	24.248004352149056	20.945467208047205	15.0	False	64.15527970569117	115.10911020484872	11	True
N58Y	75.91749906896635	45.4497686879805	16.0	True	291.6345346025669	596.0915881557211	11.0	True	114.79408503332913	117.52180011128893	8.0	True	150.89802235859062	24.733811636728483	3	False
S502P	8.776745883441144	3.568255140811358	12.0	False	30.5117271060824	28.88849280347936	5.0	False	165.0705353649167	51.61636781749203	6.0	True	256.4512277151114	74.66643307971972	4	True
Y357C	8.334095379137025	2.956939029027452	10.0	False	10.602218991022916	3.0013284657435064	10.0	False	17.17908788203208	1.9679201036218807	10.0	False	24.57802157548115	3.299331570700065	7	False
N10D	3.1615227276270987	1.4189943612905562	5.0	False	5.722704639447664	0.3664475831113785	3.0	False	19.344229119277767	3.9791358929281913	3.0	False	23.69209660188042		1	False
G39R	5.950008124737204	4.479353445176454	13.0	False	12.797620332885304	3.554643733478917	14.0	False	21.158888310686137	2.650017246569577	14.0	False	38.824342735989056	10.531404621147066	11	False
L43F	4.549169397760967	2.2447188531829223	13.0	False	12.153442043606198	2.781516836611219	14.0	False	29.04380797587869	5.458157757937	17.0	False	56.65051937731465	14.945286993596945	12	False
