## Supplementary Data 3 for "High-throughput biochemical phenotyping of SHP2 variants reveals the molecular basis of diseases and allosteric drug inhibition"

MutantID	IC50_median_0nM_ppIRS1 (nM)	IC50_std_dev_0nM_ppIRS1 (nM)	IC50_replicate_0nM_ppIRS1 (nM)	limit_0nM_ppIRS1	IC50_median_5nM_ppIRS1 (nM)	IC50_std_dev_5nM_ppIRS1 (nM)	IC50_replicate_5nM_ppIRS1 (nM)	limit_5nM_ppIRS1	IC50_median_50nM_ppIRS1 (nM)	IC50_std_dev_50nM_ppIRS1 (nM)	IC50_replicate_50nM_ppIRS1 (nM)	limit_50nM_ppIRS1	IC50_median_500nM_ppIRS1 (nM)	IC50_std_dev_500nM_ppIRS1 (nM)	IC50_replicate_500nM_ppIRS1 (nM)	limit_500nM_ppIRS1
N58S	5.078939390514067	0.8098684351520161	9.0	False	5.871255282104	2.9111123140547366	10	False	10.823606803230351	1.2802343998259078	10.0	False	23.27321073259207	3.73932709489894	8	False
M311V	8.541362428586815	3.841038907503829	8.0	False	9.9039751486156	1.7136248119904458	8	False	12.723046723031777	2.0982039106867663	7.0	False	29.83156675113249	4.383502505821748	8	False
A72P	3.4383296254026656	1.4698025026243022	11.0	False	13.879309989792745	9.135487529749392	9	False	44.09760680657189	15.254210796050227	9.0	False	64.85311040512718	30.282908107500926	7	False
D61H	4.414573578808895	1.5514010882733356	11.0	False	41.61203657573457	22.59516399177649	8	False	79.10189489786693	25.898921988134894	9.0	False	79.65331258467775	33.70274043820179	7	False
F71L	6.1235687893504895	2.226684093571196	9.0	False	14.546229361504626	6.755826601456839	8	False	34.023830883951376	11.68127993070635	8.0	False	57.95713445722565	15.924036074531488	5	False
D61A	2.216629138712764	1.5960896047061377	9.0	False	11.4506722311917	8.673816813942437	7	False	44.257353312296914	7.104923390331288	7.0	False	66.55818766642957	14.453090178866375	6	False
WT	6.849498892332955	0.8291474340091455	10.0	False	10.0716029836565	3.2408500442207444	10	False	14.2233114427352	1.300022584120483	8.0	False	26.8894167572598	3.699120564851415	7	False
E123D	7.115078690911235	5.281938284090366	8.0	False	10.235129132073334	3.204587798197562	8	False	14.764997687208872	3.691144537204896	6.0	False	27.470466897186697	10.635677339542871	7	False
R265L	3.712801596875582	1.0744792636417309	11.0	False	7.752839927724448	5.523000001692952	10	False	22.41853069400992	2.220879100944347	10.0	False	47.10614785974376	8.725731591744085	8	False
H443Y	4.803166817220233	1.0571017215451373	13.0	False	8.07617272179325	1.9179629916565135	10	False	13.473957060811683	2.87031993059764	10.0	False	24.71528413873798	3.3751413864933477	8	False
F285S	2.074577560881869	1.6273809090361544	25.0	False	13.23312524125379	6.094823169293561	20	False	30.877606777697203	5.498294261429891	20.0	False	61.5002774069143	17.908506378275586	17	False
T411M	6.9528629989228	1.1074783515956297	9.0	False	9.23701262103612	2.314744588850263	7	False	13.60484390999298	2.751808827829864	6.0	False	26.76221890719256	0.4965597513024352	4	False
E110D	6.120229165358587	2.5655121062821564	9.0	False	7.0532382801929	1.3162546184917316	7	False	12.278028459430509	2.013871637391474	7.0	False	22.07828020848865	5.54683219838	6	False
G60C	3.4388629097397514	1.016974660878552	10.0	False	7.806721514163076	1.590501225483692	8	False	19.33584819511749	3.71220908904312	7.0	False	38.53440092254952	4.768681390305774	7	False
S499T	5.406226392175228	0.5089322334253966	10.0	False	8.913921182131261	2.806273773843456	8	False	14.561540214886676	3.396940261323604	8.0	False	29.647352199702613	1.8352576352445376	5	False
E523D	5.224909788566319	1.7933238728728398	7.0	False	5.629795512898499	1.5170639493911509	7	False	8.646877572201873	1.1479696372108976	4.0	False	18.264559493157943	3.1491818656432145	6	False
M504V	3.055775128502921	0.8826421605053354	14.0	False	10.606395927341223	3.758172968571498	10	False	31.1131079482122	6.681001554060838	8.0	False	68.7763077970189	16.780185470588638	9	False
G268S	3.754789122634497	1.1245899301300477	10.0	False	10.863088298951062	3.2246433862335846	8	False	25.56285965711323	9.978765912193529	8.0	False	54.72850719322253	22.797907126117646	5	False
D61V	5.591527374053928	1.825335759505924	10.0	False	39.3307630364672	10.145691924593148	7	False	47.04989244459357	50.75672655383916	6.0	False	44.72369039887306	24.418317756351623	5	False
A75P	4.324740951260828	1.2775325969858238	11.0	False	8.518815332098415	2.428373564114987	10	False	12.60876642772747	1.3331529134729252	10.0	False	23.544374148273423	1.7942816037969418	9	False
N308T	1.985739065310709	0.9415534398361068	10.0	False	10.4423702391845	4.81377657479486	8	False	31.45671884712623	6.644312102493257	8.0	False	71.1200900731878	26.19877714652593	7	False
K35E	5.3057213639501	2.225909707083403	7.0	False	10.01123186312204	1.7483932731255707	7	False	13.694025642468336	4.942511126433002	5.0	False	35.52633159753766	6.110252243081304	5	False
V456M	3.437321380904522	0.8456974401732115	9.0	False	6.45309718112	1.5372177145204615	8	False	14.381895239041114	3.8731476008972767	7.0	False	30.17913650754047	8.516158445989076	7	False
P491A	5.471609324926813	1.6880605585960509	11.0	False	9.92854453186591	2.2227907381924443	10	False	28.082486289018465	6.355244886898561	9.0	False	58.03152180645955	20.775086551049505	8	False
I56V	4.083297148567953	1.4587991605138355	9.0	False	7.364783438431687	2.9352458310474527	7	False	20.155582087944047	3.511190879272441	6.0	False	39.24933722888456	11.405372017710098	6	False
V45I	6.993563639113682	1.76358499539626	9.0	False	9.490644017683614	2.6645559051983656	9	False	13.130661247641042	1.3143626038863987	8.0	False	24.9917615230222	3.3885844042442184	8	False
R4G	5.638820389984202	1.7652059592056142	8.0	False	8.43228525057776	5.451854687738537	5	False	20.50581707692636	0.8971710870836712	5.0	False	48.487758476451376	7.132796480112378	4	False
T218S	3.229734635077796	1.296307203170346	8.0	True	5.325611037975227	2.5842052790749936	8	False	13.387614268703638	4.169253092108325	8.0	False	33.38768005883708	4.905281968607911	5	False
N18S	5.459222706977906	1.5499614841256866	10.0	False	9.7964084994789	1.8632102878407024	9	False	13.83152286258211	5.669393805820195	8.0	False	29.2062885813414	5.565023140296628	9	False
K276R	5.102972019842605	1.7000735385612025	12.0	False	7.707963277663912	1.8246590918965573	9	False	11.999767119795662	3.250582783098396	9.0	False	25.726124201278733	4.760747021470206	8	False
R265Q	4.064617977736816	2.4228179325069497	13.0	False	13.319422887862135	4.045445961122735	9	False	30.30943381622552	7.160874048821694	9.0	False	52.1090228087489	16.801917333507294	9	False
A72D	11.20801809611152	8.899818693359466	10.0	False	23.341800229760945	8.225285358706293	8	False	41.94300736684582	12.487874966610896	8.0	False	56.83258739505072	31.721456203434663	7	False
F285I	2.172241540605474	1.717440045575568	8.0	False	8.321490700363338	4.826042069554126	6	False	20.10738538134357	2.3819705467194336	6.0	False	53.23185956414244	7.144884592220515	5	False
Q269R	4.508827811693111	3.844664405003297	8.0	False	10.755876512291293	2.4297524983835617	10	False	12.319308142122726	3.8155812682495216	8.0	False	28.4160595830259	5.723161955290808	8	False
A50T	6.506437353383777	1.5641722901249613	11.0	False	8.714786507133631	2.039210299410521	9	False	12.871667247130668	2.819034647265967	8.0	False	25.456767966675454	2.8413582047260557	6	False
T59A	6.148433836463152	1.651434305101892	12.0	False	11.0443774645591	1.780003673247082	9	False	23.459578763295166	3.5878972354430787	9.0	False	42.291120802995685	4.97847818185593	8	False
V382I	5.623558880919611	2.0162765447014555	11.0	False	9.94669327752729	2.866807444388641	10	False	14.066903351049048	1.1541570727060109	5.0	False	25.617348289544992	4.638779079700583	8	False
R421W	9.467224007206298	8.515633665904032	11.0	False	9.9293202008274	1.8661636370782968	7	False	15.639127188596792	2.3496739534794107	7.0	False	29.630640364682503	4.410812982933077	7	False
I282T	13.81447611242042	4.257057980318018	12.0	False	110.209362675332	43.83495876124316	10	False	153.78646959847538	71.69559798823028	8.0	True	69.59913367900458	9.711381611476847	4	False
A72G	3.8541368330115406	1.339761837337557	12.0	False	15.5070843620927	9.067403298739244	10	False	36.87598608050429	4.898902742998795	10.0	False	56.44200126838611	12.001276781019142	8	False
E69Q	2.5349114480809862	1.6910059172157654	5.0	False	11.029490750781571	1.315593522403004	3	False	31.38963411684612	15.72368947212125	3.0	False	61.698289939934455	7.158944371132232	3	False
Y279S	3.738869221913725	1.2253737084301386	20.0	False	25.80698152972665	3.368675471103787	14	False	29.9420256043899	39.977903390480165	11.0	False	39.60647545291231	47.15066022674637	12	False
E69K	4.191110351779612	4.133070919157852	11.0	False	42.724920703025134	14.770104956729172	6	False	55.59109474560619	23.63526726524819	8.0	False	95.75948391190184	22.20062222402732	5	False
P454L	1.515187751831642	0.3653503165351323	7.0	False	4.271800338776701	0.257805962965649	5	False	8.25389262861587	2.268842839733081	6.0	False	18.472226914654257	5.9878379547941805	6	False
G158A	7.125321115832563	2.038233066691439	11.0	False	9.7838582962336	2.588421459659585	11	False	13.604225270510984	2.7688362849127657	10.0	False	26.65743755982557	4.2080542243971095	9	False
G503A	3.703907912356309	6.143168027950288	15.0	False	29.976702198162503	7.494783884954514	11	False	30.202211868439456	23.628408614728265	10.0	False	58.820550944043305	10.185856270722075	8	False
A72V	7.879014670500705	4.976063412600576	10.0	False	31.0728726002056	10.037508151658908	7	False	51.37488193257628	29.86258350664736	4.0	False	34.23874209216856	0.2978976103297598	3	False
D286E	2.5381037795549672	0.3687192061512626	7.0	False	6.357645821794967	1.7709051279273276	6	False	15.432696866158013	4.847991576500898	6.0	False	43.23803308664485	4.176031479464675	5	False
I221L	4.623171410022319	0.8577326080416109	11.0	False	5.687256308374204	2.689495219690513	11	False	11.803800752437136	2.723064308849493	10.0	False	36.60960028603567	36.751308615951096	8	False
Y263C	2.690472387145647	1.1237073807035938	11.0	False	6.830310683883505	1.5921407857814212	8	False	18.64629011629843	3.3151842286624387	8.0	False	37.42707970289209	6.70168605008377	7	False
Y279C	9.388821507258672	2.244800502200106	4.0	False	10.4307862340478	1.506857209575789	5	False	18.09164242376498	5.683622179752834	4.0	False	53.53255946099537	19.51386415204865	6	False
Q79K	4.838352161546526	1.9128088213105947	11.0	False	10.148905514955988	4.139035864989804	11	False	26.26509859191114	5.951710005806397	10.0	False	49.27354635703906	16.47931880761339	8	False
Q256K	7.523093301454992	1.5467045570459852	9.0	False	12.83578772319168	5.695967171160083	9	False	21.912206680173483	2.2164587830053097	8.0	False	48.19535377456553	9.858970218856989	8	False
T468A	3.8058892815050727	0.6669788466099553	9.0	False	6.773233776828614	1.3662482396794866	7	False	15.559777501854445	2.691505980998365	7.0	False	36.93068698631609	6.676194966509031	6	False
P424L	2.4114494527426302	0.9519576816177844	8.0	False	9.360832131625694	1.3614296265107464	6	False	35.314412404230055	5.5280329230358	6.0	False	59.97949348085995	10.513281719720377	5	False
N308D	3.577240287554499	1.1403201654952448	14.0	False	12.235164420233309	4.31061962991501	10	False	29.686579588158253	5.760206023465608	11.0	False	58.42945262256411	23.063398823547157	8	False
K131R	7.2430705834236	1.7858711463059138	10.0	False	9.769030390500518	3.4660310611529344	12	False	12.842886084316518	2.9016739852569686	12.0	False	27.01029754715206	2.5455155522463917	9	False
E76V	6.199219635954423	3.545881575510199	13.0	False	56.955611288982965	22.064425398639624	10	False	78.84112484601633	58.22710753435313	10.0	False	62.988354177252425	61.81051462223228	8	True
A31G	4.033218259706167	1.5321172797877944	10.0	False	10.8784319066788	2.9865093835344574	9	False	13.911250264147444	2.7515401302001807	9.0	False	21.775851126745664	1.509813560050635	8	False
D188H	4.969437746639816	1.6436057537071265	11.0	False	8.198585627598064	2.526867707443283	12	False	14.416065976164148	1.811097596087412	12.0	False	30.54589073407476	2.1857414537094884	10	False
D61N	2.498529123916657	0.6705845196506014	12.0	False	14.16524036901802	2.727978694996325	8	False	45.82690368445083	8.696502555822162	8.0	False	86.25336422722118	16.594099815591477	8	False
R152H	6.701232129420113	1.9129028705442384	10.0	False	10.1916038319199	3.3751781143921247	11	False	13.423706721510849	2.7991487784475604	11.0	False	27.391166517427077	4.774102998772713	9	False
Q79R	3.2841769057729326	1.408636520658769	11.0	False	9.91365173254984	2.0160721779839945	11	False	25.23792397088523	6.725565301436425	9.0	False	42.92403458100429	8.21742636211899	8	False
D61Y	10.225475008215891	7.40016172936181	9.0	False	38.246689032756095	13.378938741061097	8	False	43.9663828186293	15.650261964876726	6.0	False	45.13026155068759	18.50471605353971	5	False
E76D	2.634267307068682	1.1448398393890624	14.0	False	10.022866911899188	4.763832220015131	10	False	29.061900022155687	4.197443533626142	10.0	False	42.43958640614719	9.618356169010523	10	False
S140C	8.327747430769584	2.616809140025229	6.0	False	8.677125727101801	1.788097111606746	5	False	8.94887642249884	1.668474199305875	6.0	False	19.81301555329138	2.7293194531447917	6	False
D425N	4.153603178902035	2.849317153309294	6.0	False	12.087215245381287	2.4049493636774	4	False	14.180900269399224	4.262913204812136	5.0	False	34.157568277135056	8.778720469920032	6	False
S365R	8.284106199582459	7.161105986177527	9.0	False	10.324452684490565	1.642204887834206	10	False	13.313208692272218	2.663078666984048	9.0	False	29.60646662251934	2.984137360461471	8	False
G60A	4.319510240028684	2.4494360723984343	15.0	False	10.41988697822264	4.250111182614005	10	False	18.95060719467453	5.182380081261376	10.0	False	40.9711113598131	12.183856032639	10	False
Y62N	5.158368538288699	2.613797508176741	13.0	False	9.707460510695247	6.333431131390628	8	False	22.96403704247111	4.227712997610149	9.0	False	40.05990404086352	9.394360352331107	7	False
G60D	5.819509479109702	2.119285358422795	7.0	False	7.539110729945732	2.0241278441228263	7	False	10.514906283124548	3.283584442573662	6.0	False	25.695919597441083	5.497618421173243	6	False
M82V	4.809106463644246	1.74939157758427	5.0	False	8.005677379378078	0.6221051465598206	4	False	15.642380940744754	0.8702714957968577	4.0	False	33.71096995604466	2.6020705405376057	4	False
D61G	3.530123162838017	3.0824259407563366	11.0	False	24.710608855000697	11.66893563288574	9	False	50.37356665630601	29.77291970341139	9.0	False	85.82655890369068	54.55500534621453	8	False
K157R	7.2906326651352575	1.4708576870978105	9.0	False	9.451451858481802	2.3940089550750296	11	False	13.682173573227596	2.788502864031136	9.0	False	26.443781377930065	1.670361575069326	8	False
M516T	6.610612466245025	1.9870147710652712	9.0	False	9.2481508597436	2.794117541074083	9	False	14.997680412397836	2.3231844773006665	9.0	False	29.572889585339095	3.2826513369612123	8	False
H293Q	5.991000307160953	7.64871265794049	9.0	False	8.875751105431199	2.996642334298945	8	False	15.395931031775374	2.794108805941669	5.0	False	30.259770855384083	16.628674390699054	7	False
C333S	4.070428932763105	1.7029552671549923	12.0	False	6.753557051782622	2.320470414471109	8	False	12.44165121780598	3.0641853133842023	8.0	False	28.66823668811762	2.759003946334501	7	False
L262R	4.018593240763287	1.732699769961612	16.0	False	12.531865899742918	6.299495022424509	10	False	25.252506377706823	6.498947395729495	11.0	False	47.645084935877385	13.157484293108356	8	False
E76G	4.86687047653626	1.7878848040607775	13.0	False	32.32156455823472	8.676613571903543	9	False	61.973211214728686	21.27121789986101	9.0	False	85.89053062453799	24.04109530460945	8	False
G60V	7.643690761823512	3.4035298735025727	8.0	False	18.737068513855785	2.8405331287536595	6	False	32.72663653897422	19.504354763916037	5.0	False	41.4273143302322	10.746705802105474	5	False
D487G	7.154979249268916	1.1258490700831565	9.0	False	8.82734701418688	3.5431998217053158	6	False	9.085440404676866	0.3426878933029835	3.0	False	16.002035406475173	2.9530017856875124	6	False
N58H	3.5328729286220684	0.8732465734013068	11.0	False	12.435348770582028	6.834053604877797	8	False	39.1811447714437	5.752354113089936	9.0	False	67.02318324858777	16.096831420280804	6	False
V290I	4.749945496910125	3.4496797539723647	5.0	False	7.655932436612742	1.1270166882907775	5	False	12.425328421538358	2.6546412695161505	5.0	False	26.637511607395165	4.690392708023857	5	False
T466A	4.074701143024897	2.3581384919639663	8.0	False	20.16646944867073	3.87803421870958	7	False	36.71580609869351	13.92662073871664	4.0	False	48.81546005382784	41.446609701371536	5	False
T168A	7.131470719983499	1.6449472271543633	10.0	False	10.8620297861435	2.810417447340648	9	False	12.52706353426486	2.3890578474643096	8.0	False	24.752274030796524	4.825097511860471	9	False
K324R	7.73437916956287	2.608041920941119	9.0	False	9.97656558782075	4.076997501441526	10	False	15.453155555939237	2.320712877908444	8.0	False	25.83822037033901	4.885266460034696	8	False
K91R	4.497470780411122	0.768749778635463	5.0	False	7.460635313530497	0.4079988877159102	5	False	14.867644242796702	1.0790304128202224	5.0	False	30.414188096509434	3.411667253904193	5	False
R186W	6.582524714828046	7.227266712554679	10.0	False	8.7977127624583	2.118080422384476	12	False	13.518746481404664	3.443555744693434	11.0	False	26.305452737573454	2.1053365252053284	10	False
N275T	5.74102299017666	1.3848363811721869	10.0	False	9.1054267885574	2.2178534986994998	7	False	15.754670139070166	2.4439068622189044	6.0	False	26.98331921631708	5.619714822082027	7	False
Q506A	0.9940941527747248	0.2042350230316662	6.0	False	10.262064803054647	2.881809300250512	6	False	47.07134581454184	21.047884717213787	6.0	False	79.78286534553195	13.010298156490895	6	False
I221V	4.819810428689763	1.9399055975326285	10.0	False	8.268645773199186	2.262908795498858	9	False	14.174543171391871	3.1513387638000885	9.0	False	28.852837992889	8.5578149608474	7	False
V406I	7.432314116430432	2.346667888611836	9.0	False	9.912139271212515	2.4688420650995924	10	False	12.923024287904228	2.6167328887414607	10.0	False	27.09304414094801	6.028839934518579	8	False
S502T	3.5827614223670405	2.224561131169213	14.0	False	12.951477611227402	11.408203455270524	9	False	43.27347556578219	8.287040377175577	9.0	False	71.03647787385097	32.21679298744515	7	False
T507K	1.0070356827040186	0.990432303995399	12.0	True	6.920938077230947	1.6667340387473528	10	False	18.35868381194481	5.154256337531918	9.0	False	36.01895550959692	11.311273167379024	8	False
I309V	6.578426325043096	1.2820008836663463	8.0	False	9.269353457392407	0.8748247313562167	8	False	13.498482548265764	1.421296485263827	6.0	False	24.43867727636593	2.6685345457187943	7	False
H116N	4.968056732641881	0.993301209793926	17.0	False	8.222006145683572	2.5451517662675247	12	False	21.93079343850476	3.9018706507429792	12.0	False	49.43109185377795	19.76692062434486	11	False
E110A	4.1293904981029375	1.7152315795671442	16.0	False	8.262394663066807	2.6294898441425087	12	False	20.291950654037617	3.119429792190985	11.0	False	48.55957406003178	10.116313113644129	11	False
E110K	8.020679143256938	4.391387546089653	13.0	False	21.969700836194097	3.53146395254767	9	False	60.41945794068707	14.34713057548142	9.0	False	74.74385244378877	16.392992298792137	8	False
V428L	4.258190106545981	1.0269048195310488	13.0	False	7.960979722463117	2.781724494576671	10	False	14.703458849424427	2.8700954556048943	9.0	False	33.275845657933495	7.293353319553798	8	False
I282M	3.1521041716268057	1.0655457246630131	11.0	False	21.05843922636349	4.4026162645054425	9	False	50.51247021606434	44.32257239377393	9.0	False	71.33944392767921	75.4351769001733	7	True
E139D	4.0947052202386125	1.0910598072134208	14.0	False	16.50726608045426	5.981521420920652	9	False	46.76619362509805	14.226075325537565	9.0	False	103.26154595499796	46.04226196150043	9	False
I305V	5.252887174854088	2.9688677236893244	10.0	False	8.589499213954184	1.0718033574685537	8	False	12.950228026291954	3.079799981811263	8.0	False	25.99354928192207	3.3048297270061155	7	False
D40G	5.078473497848414	1.0572961688929787	14.0	False	10.399744006880196	4.515141953586759	11	False	20.283767226672804	4.034532655131263	11.0	False	38.49703926322449	4.348249114335703	8	False
S228I	5.747339546737058	1.2520311078187072	8.0	False	8.934136072915582	3.711189322491036	8	False	11.0458788008068	3.658857274445321	7.0	False	28.36528748073929	6.586991417924144	6	False
Y62D	4.752104755214326	2.096045060142058	12.0	False	11.74240246237578	4.565841923283319	10	False	25.986334267877524	6.697911175232666	10.0	False	45.12926146255779	10.140434214743468	8	False
D106A	4.680470248459048	2.121069730032408	12.0	False	9.3666289429398	2.8188889309802154	9	False	23.188076947586215	5.814161224359462	9.0	False	54.92945599394682	13.438452329780365	9	False
F285Y	4.352760887611674	1.0457135379310911	11.0	False	7.1672736179819	4.27186158195049	9	False	16.934310559346223	2.6206284504467017	9.0	False	34.87051216382146	7.407134869847062	8	False
N320S	6.471641183632146	1.4946485675083754	14.0	False	10.121927166658883	3.114417730313201	12	False	14.573159753751494	2.349605294626298	12.0	False	25.47414479821482	4.58753298288163	9	False
T52I	6.040896701167844	1.5311367493864272	5.0	False	10.451919835064029	2.835768671711409	4	False	23.38799042609605	3.939561291799079	4.0	False	43.49366094087185	2.912955043140837	3	False
I479T	1.8307734998357537	0.5246602157648196	5.0	False	4.184641663838997	0.6765731252348698	4	False	8.897294299167186	6.030746757082875	4.0	False	16.014755298942845	4.248463193590675	5	False
A72T	5.991506000090467	4.457703552147456	12.0	False	29.6911943787911	15.554735265471518	9	False	57.916688185345606	19.638012200931595	9.0	False	83.12962710607927	31.385296901800032	8	False
E76A	6.733446158199419	3.5579595327431948	11.0	False	44.05318950466875	15.986718721819985	10	False	59.44051002547848	29.276693806201465	10.0	False	60.36634016357962	33.61091917446092	8	False
N298S	6.763159824696296	2.165789543599253	9.0	False	9.93482351765295	2.0032317789595706	10	False	13.304828364107722	2.273545635774701	8.0	False	26.38579500650249	4.655050384869707	7	False
D188N	5.672906599406263	2.0006306370247198	7.0	False	7.891075441574564	1.6652136771140986	6	False	13.057527019388624	2.0927363509701755	5.0	False	32.99581266376428	9.062205857155172	5	False
N308S	3.241630100539823	1.563089992703499	8.0	False	8.616897138700335	1.9525092490482696	6	False	28.037828815945907	5.993334937487425	6.0	False	56.01031815541161	8.522984491356992	5	False
H394R	7.500396171328575	2.759935838391873	9.0	False	10.1046795582513	2.397505639543557	9	False	13.925079482290885	2.914297996852153	8.0	False	25.80728706925494	8.342904399178655	8	False
I470T	2.388618701957083	0.7961891010427793	6.0	False	5.318132795428601	1.6071595460870864	7	False	8.92778303219388	2.113760929208497	7.0	False	19.92331085247689	3.452556996272196	6	False
T2I	3.7116611030373208	0.7106518294069485	6.0	False	12.55884334775002	2.478458218190374	5	False	35.880907431353094	6.23915395937906	6.0	False	81.71898811155447	22.12259217464465	4	False
G268C	1.6021518965898194	0.5863758396860731	14.0	False	12.353150806358322	2.4101443188326908	10	False	55.62834648763404	6.968843752562782	10.0	False	102.31161983616548	28.90976194584428	10	False
N58D	2.9540991247282875	2.363670032475248	12.0	False	8.9389204834138	4.76741135284539	9	False	21.55751310629429	4.809632463909302	8.0	False	50.48075333498207	10.685847563479074	7	False
Q500H	4.686746304119914	1.3481452200539374	9.0	False	7.962683906433794	1.8935106555233736	7	False	16.528995941907848	3.275796086292591	7.0	False	30.161375917500106	17.759250411556703	7	False
G60R	5.666228391639143	1.7680390055657838	14.0	False	22.2063531575342	6.990416703644002	11	False	53.29913017095341	31.983009261982435	10.0	False	47.57565084816719	11.101815280682084	8	False
K35Q	5.326030795798084	2.2936209130809178	10.0	False	7.885499980453726	4.331249630691916	10	False	14.240343092455486	2.0658059979669248	10.0	False	28.6635314766837	7.444556429029561	10	False
P491S	15.820222382078155	8.244336531588841	12.0	False	33.66213204155887	7.309484934394084	9	False	60.22800448964991	31.36324783007952	8.0	False	100.89168306912248	42.44593231488724	8	False
R343Q	4.780423986816813	1.2224344676483452	11.0	False	8.924661751696735	1.212049836997975	7	False	13.172159100401368	3.2705251349187723	7.0	False	27.80830149940688	2.4083468162943027	6	False
F285V	3.4440223737859887	5.402035301970944	11.0	False	11.607736595773058	5.869350265191859	8	False	23.208340627149777	8.179442645982387	8.0	False	40.07974006900061	11.958348960346704	7	False
I282V	2.266883179635045	1.816689734001957	16.0	False	13.217494975761472	6.8699380546913416	12	False	43.466596258684746	14.742758239244534	11.0	False	73.44422460820192	32.04332282421328	10	False
W423F	3.1987774955849666	0.3667247315954692	7.0	False	7.473659582527014	1.3884086190183682	6	False	15.395397548592928	1.84240008161704	5.0	False	39.23181970853801	10.844276201866055	6	False
A72S	4.229361713120431	1.3327675678791595	9.0	False	10.8178035831566	5.637130779061413	7	False	27.019359672130296	2.3345823934520715	7.0	False	53.20402837793483	6.535339735047497	6	False
R498W	17.535004969392293	14.776105095070326	7.0	False	43.66120662604223	5.719250019668259	6	False	139.04505413690387	35.4397043263896	4.0	False	128.37764011099202	41.70208693539951	6	True
F147C	6.698094222108504	3.357798380300273	4.0	False	7.41860800152755	0.85731606261622	6	False	11.054063603947332	4.3916896771064975	5.0	False	25.123827907843346	4.166720309429298	4	False
K70R	4.038509514989345	1.559107614410937	11.0	False	13.71121888706506	6.643411924665656	8	False	36.18218915794768	9.426328773942846	8.0	False	78.2438402005858	33.26142630702634	6	False
T73I	4.6780843909766805	2.477464399025297	9.0	False	16.98369432597491	4.511240601954435	8	False	27.16963127887321	10.140907469427551	8.0	False	49.56219848967751	5.527763437217104	4	False
V428M	4.022499026667158	0.7323323323321177	12.0	False	8.430959146441438	1.3193808082901994	8	False	20.455785060667885	6.611243912954232	8.0	False	41.75420908220016	6.728936455007475	8	False
V490I	7.629706839908305	1.2594297730401172	8.0	False	11.253014023746942	1.1577883502388489	9	False	14.720885073328295	2.4868024947523906	7.0	False	28.65925504281328	1.7447731848047705	8	False
R501K	2.1850090052040163	0.6275633748220638	11.0	False	9.068339396808238	1.5898205395366558	9	False	27.18660348953834	7.140117241815998	10.0	False	69.62606926947836	30.44234012531933	8	False
Q347R	3.4964971502715554	1.190925957481396	12.0	False	6.404516970971839	0.5830913688253752	8	False	11.418161035841276	3.9556026432015416	8.0	False	27.23396076484693	3.3649422388663943	6	False
G163S	5.999090984200751	1.549530204807421	7.0	False	8.17744900567605	1.570683024394637	8	False	13.539664075638278	1.3950301532679124	5.0	False	26.182915191905124	5.246498812876034	8	False
E258D	6.5416752091782016	1.6050555438746874	8.0	False	7.743295239131457	0.983643542777884	7	False	12.205213262777855	2.943989177432882	6.0	False	28.09927684861998	7.799537867478596	6	False
H458Q	4.056102812746309	1.3510113326365814	8.0	False	10.9354609898288	2.2718145991666407	7	False	26.940918296942822	4.190937283248852	8.0	False	57.08301104378964	20.50894337648322	8	False
S502L	2.0560350441165958	1.9962568209786853	6.0	False	12.02142101288775	2.1856645107080825	6	False	47.681226799258525	17.086947526461763	6.0	False	82.60132834400912	23.35780338663978	6	False
E258K	9.971431267456074	7.400075434725843	11.0	False	89.26444666992255	32.94762929928838	8	False	83.85406480032215	23.15301490414736	4.0	False	17.992626461291675	10.32467499502884	3	False
S499F	4.363219912892104	2.330184883136095	10.0	False	7.359727828085034	2.6159609748489565	8	False	16.42357617308087	3.374958132678234	8.0	False	37.150141987329725	8.997123323107266	8	False
E76Q	3.6637008737851855	1.6769637682759932	14.0	False	24.599440453525155	14.882642789619016	8	False	61.90429396373766	16.254435367524003	13.0	False	90.49304369275929	19.16054378151808	9	False
E69V	3.5526543994680875	1.0152671041434036	9.0	False	18.3885388415456	11.53675205138356	7	False	60.31405239649419	12.34014862679405	7.0	False	77.8702887137	28.013873840025976	6	False
H116Q	3.356262951067105	0.8558863966773681	6.0	False	6.852960989234816	3.512563505529709	6	False	19.804038510814244	3.0254592373277074	6.0	False	55.30777953784978	8.511816966390217	4	False
R173P	3.3600879065328395	3.481502484555334	9.0	False	11.714787516088188	2.4663043467031063	10	False	12.463052424382166	1.3392302398778977	6.0	False	23.6248719697138	3.07309645551246	8	False
R351Q	5.348026706106838	1.3572571907901438	12.0	False	8.43935628365196	2.194729082319868	10	False	14.47115126413776	1.8879712280254932	9.0	False	27.269439312287066	3.830977314465639	8	False
Q335P	11.66113152854534		1.0	False	15.6003984714914	6.1764498480370165	9	False	19.793576116031208	2.056283444208601	7.0	False	34.890522809642086	6.346697625185597	6	False
T397M	5.5377065523258056	1.3416667751606008	10.0	False	8.020110486812541	0.9314190628517948	8	False	13.645124744010122	1.138971730670145	7.0	False	24.432196701939088	5.693757071566307	8	False
G154A	7.954933390776658	11.858611702381513	8.0	False	9.793851133177156	1.455333967973259	10	False	14.405888740761046	5.003175958309565	10.0	False	27.675483246435384	7.407386127762543	9	False
Y63C	3.5516509709484607	0.6611628903574063	5.0	False	9.548061303060996	2.1690694253312444	3	False	24.05606007362335	10.993158585249027	3.0	False	76.11987444591097	29.70644813728614	3	False
R498L	9.70373526410764	10.086750126299544	4.0	False	48.013304321094566	10.497323342733536	5	False	58.05493978355215	7.245996373485778	2.0	False	39.53006968950357	28.14961905741804	2	False
N58K	8.257411194408505	8.877002252165068	9.0	False	22.220085562451043	13.044287962533838	7	False	36.757316866280405	25.36367670233405	5.0	False	47.14398807176265	10.759694853642111	5	False
F314L	6.082909269755263	1.2068884016319774	10.0	False	10.23011160219054	1.8518593023923935	8	False	12.98104030524632	2.3781278519012847	8.0	False	26.18273149790657	2.1242788805192565	6	False
T468S	3.643190220186249	1.1955276672594872	13.0	False	7.457503403545659	2.3093379620079797	10	False	16.332716345559447	4.8775637703287735	10.0	False	32.17306321407418	9.35833546798717	9	False
E97Q	7.149572132487251	1.9191615976010048	10.0	False	10.218847784594857	2.451174573203222	10	False	14.139431854132464	1.2793933782008666	9.0	False	28.93233235315849	6.149525726293086	10	False
Q506P	1.15674362359763	0.2379396605625211	10.0	False	19.073936048771586	3.30134049277116	7	False	61.063261532954925	37.84323719443278	4.0	False	71.95257176411091	55.29951807090633	4	False
F285C	2.71146807431574	1.30721068275949	9.0	False	10.29222805389524	2.1341733462505856	8	False	23.812795025961947	7.484061606603017	7.0	False	41.666009725373335	6.930249134704101	6	False
M311T	6.408953725390455	2.209822187413297	8.0	False	11.836980825532612	2.345602507999462	9	False	12.820217915362536	3.682903398495129	8.0	False	26.859571491186717	4.007834496756208	8	False
R343W	5.263211848736153	1.1075974231482997	6.0	False	6.913229474129042	0.6610452531140205	4	False	10.955816743144052	2.5805384794492205	4.0	False	24.259117663408357	3.658759870782067	4	False
R173H	6.454396469794222	0.4894624320382201	6.0	False	10.642452901938515	2.6392751826491403	7	False	14.068498190139753	4.791573652758148	7.0	False	27.22842302760323	4.175129255219225	7	False
K364R	7.369497984273597	2.213650684660696	9.0	False	9.172219286528549	1.2568549446484143	9	False	14.254103233802365	1.33865397765846	7.0	False	28.84104498039021	1.85715714230451	9	False
Q245E	4.669684180387296	2.2084558406416237	8.0	False	7.2477134994978	1.238934487394186	8	False	10.209518758527263	2.622968519831489	7.0	False	22.2947186100141	2.4535571170227444	6	False
T468M	6.925886729230212	3.347757797145078	12.0	False	8.55519274902496	1.8613121415434637	8	False	12.419821294994474	2.2426243222934765	4.0	False	22.484763301330045	6.378354205323095	6	False
T218A	4.674139788042627	3.20460242659079	12.0	False	4.2224141109900994	1.842809534257032	9	False	8.613452852729607	2.3675066677731493	9.0	False	15.67117649581899	4.956049085410426	8	False
G409A	7.264255076239776	4.241574922384954	7.0	False	11.0357018393063	10.558846468603958	11	False	12.568430822840002	6.6786924055577614	8.0	False	27.54398736665734	12.945048948366846	9	False
A461G	3.2712074822795296	1.2682619998119913	11.0	False	10.12205447018556	2.523611842384519	10	False	30.13479021692862	13.491325053784111	8.0	False	52.9333600599189	10.517453218026748	7	False
F71V	6.056733129658877	1.740682436927931	6.0	False	11.0215504733022	2.368465888224302	5	False	26.30163094829473	4.2164795466782925	5.0	False	39.89487261328174	12.500040490385793	5	False
G60S	2.75172941990349	1.593175361271641	9.0	False	7.276157918667133	3.638586438141228	10	False	13.9713004090432	4.03993830256795	10.0	False	34.242347406179874	5.620318806750664	8	False
N58Y	17.996638208931937	25.66522214715769	12.0	False	52.80442247401083	36.909990203393335	9	False	61.99925307929668	23.151952411821632	7.0	False	56.55882376616284	19.224404741335448	5	False
I56T	3.87759891122252	0.5644694918020251	5.0	False	6.7436964679140905	3.3192152686626595	5	False	12.862198965062992	5.039464328872589	5.0	False	23.275073077897797	7.731405591101301	4	False
S502P	2.079050100378043	1.1061988922434738	9.0	False	19.94657377219709	3.457123742358421	6	False	54.84079261522253	21.05371404085929	6.0	False	68.85326752004968	40.722897369887626	6	False
Y357C	3.954225485245689	1.3640927892829355	5.0	False	8.014544722251124	1.6342245311536816	6	False	16.25098252532647	4.767589955155239	5.0	False	27.50023453136864	11.25034237580328	5	False
N10D	4.2936949021259405	0.8842058592138525	7.0	False	5.4963206594580125	2.5067310179689386	6	False	9.250371486136478	0.4878741084969594	5.0	False	19.91643795842493	1.279399647664043	4	False
G39R	4.921969450921859	2.260356338629401	14.0	False	7.936810281237738	3.0200986973072768	12	False	13.731574395730096	3.303830785298466	12.0	False	33.5559049227024	7.819730168798955	9	False
L43F	3.2727319718737355	1.2347798409365112	9.0	False	7.368383288903637	0.8192506570416225	9	False	16.090319069670272	2.101334296113072	9.0	False	31.48266827706227	4.39828783237752	9	False
T42A	5.50426787611403	0.7717594308964648	5.0	False	9.098317892523518	0.1860704344141242	3	False	27.20943663063952	1.1637822792443648	3.0	False	45.35310548618035	4.63971554988913	3	False
