## Supplementary Data 4 for "High-throughput biochemical phenotyping of SHP2 variants reveals the molecular basis of diseases and allosteric drug inhibition"

MutantID	IC50_median_0nM_ppIRS1 (nM)	IC50_std_dev_0nM_ppIRS1 (nM)	IC50_replicate_0nM_ppIRS1 (nM)	limit_0nM_ppIRS1	IC50_median_5nM_ppIRS1 (nM)	IC50_std_dev_5nM_ppIRS1 (nM)	IC50_replicate_5nM_ppIRS1 (nM)	limit_5nM_ppIRS1	IC50_median_50nM_ppIRS1 (nM)	IC50_std_dev_50nM_ppIRS1 (nM)	IC50_replicate_50nM_ppIRS1 (nM)	limit_50nM_ppIRS1	IC50_median_500nM_ppIRS1 (nM)	IC50_std_dev_500nM_ppIRS1 (nM)	IC50_replicate_500nM_ppIRS1 (nM)	limit_500nM_ppIRS1
N58S	16.4051854830996	2.667568772508801	7.0	False	121.4989557246612	61.53766669582231	5.0	False	73.27726001079375	99.0313697162048	7.0	False	146.61742825699724	25.499578459834616	4	False
M311V	24.02207043106633	11.49228747008638	3.0	False	183.63367835339912	140.04399686843755	4.0	True	117.01740707380756	55.67073745791993	4.0	False	190.42103580144976	51.54189734005771	4	True
A72P	17.6248768373719	14.132108003776338	12.0	False	223.4902058040876	415.4131701832962	4.0	True	243.6310589249485	416.3690349988116	8.0	True	350.465090903336	217.55014291849525	5	True
D61A	8.8236868311784	5.636859329118589	13.0	False	250.96914291378008	127.06760395661442	3.0	True	135.58076019828064	200.88340458749852	6.0	True	431.1898333069962	146.71731759743173	4	True
WT	24.5367287534619	8.776598402179205	7.0	False	158.46354429912975	337.080113911498	6.0	True	61.750597515905696	52.17259763287867	9.0	True	112.5169297827541	69.39918643208881	4	True
E123D	18.869468089793795	8.851942742572696	4.0	False	111.53677222685089	43.08515341184136	5.0	True	107.33413317483236	86.84586410786564	8.0	True	181.0359552221738	39.85603737710501	4	True
T73P	202.00577556573265	232.0409814426558	11.0	True	639.2444498779603	694.0434195532905	12.0	True	341.30947744070204	6148.360057356679	13.0	True	642.2190532712613	727.8377716606699	5	True
R265L	9.280709635298	4.852922126239568	18.0	False	107.66358546768728	59.03307823658055	8.0	True	115.48063714727353	162.4082824958994	14.0	True	261.0461288047763	169.70943114500284	6	True
H443Y	13.9104415370711	8.877255378219346	11.0	False	88.53726589358799	46.57422969225547	11.0	True	53.70505517259833	33.22126896266132	13.0	False	103.10297316868584	40.82677674846024	8	False
F285S	8.39362900465055	10.530047675384452	32.0	False	220.70209138497287	210.1720274318423	15.0	True	200.0189766321473	293.5898066242922	21.0	True	203.2531426500244	93.03292178229285	14	True
T411M	25.526226450598852	13.009201692708968	7.0	False	142.72945024909134	38.79957074862036	4.0	True	55.65975587657908	35.451416988620416	8.0	False	107.6946920073386	60.63553904523269	5	True
E110D	11.597906631822037	11.405792360575973	7.0	False	53.85948996771904	20.76077011925332	6.0	False	55.96629084920387	106.61277598379768	11.0	True	154.8185946360332	43.58837220099894	5	False
G60C	12.299733814648594	5.914165469895259	11.0	False	159.60687068995625	29.15340953875118	4.0	True	90.84864086022986	66.15989652254261	7.0	True	486.0455165067631	151.2901684629591	4	True
S499T	21.797960611681336	8.476817216201134	10.0	False	174.30479188755925	156.74712952198024	7.0	True	96.00312387676372	222.9489203978385	9.0	False	190.52328612048643	28.27127395401317	4	True
E523D	26.683417520916624	4.446080001515333	5.0	False	114.51165556591523	60.00853727111585	4.0	False	65.61902952450893	52.73211318174475	6.0	False	138.64266521948872	20.80516330480944	4	False
M504V	11.180111956087774	21.94642970446615	19.0	False	122.05042482408096	60.80947695627895	10.0	True	51.06542656017458	63.37283453693134	10.0	True	201.3174472313078	205.7297306226425	7	True
G268S	15.428648161170122	13.764346575152326	9.0	False	178.09384814803136	48.11805968271361	3.0	True	172.78072018745263	74.37620939423006	5.0	True	163.9533036977373	119.88271025076884	3	True
A75P	9.745660833551998	7.340056961154144	11.0	False	152.3997688664552	69.83326855539211	5.0	True	77.8149103823344	71.28422492160081	9.0	False	183.4512308701974	84.47574019031093	5	True
N308T	5.5833271212901	12.828744605947934	17.0	False	194.4063402338221	135.5082871741336	6.0	True	240.8396091216236	393.7987703585496	9.0	True	295.8011503545562	196.41446481582727	8	True
K35E	14.011050852280084	20.479595441750394	16.0	False	134.44797101252396	36.480039775869294	6.0	True	91.72972771587966	73.36970121305207	9.0	False	161.70855230815914	76.44107085419613	4	True
V456M	12.327529972627875	11.628409067339993	15.0	False	105.61427635589558	96.38427539094654	8.0	True	77.011934588169	134.256466479425	11.0	True	182.870277991142	115.789969287051	8	True
P491A	18.5607313968831	10.406555691634262	16.0	False	91.81042920981116	74.16099206559205	10.0	True	111.4595868068246	325.00726417149656	11.0	True	332.0965217925887	88.76101799845868	7	True
I56V	9.3845443624456	4.848942128055196	13.0	False	95.53241453555609	106.52308372381428	3.0	False	112.2378567109996	105.01864381386216	9.0	True	264.01986663195845	198.2701199950893	4	True
V45I	20.445923173601564	4.416447478877576	5.0	False	162.08666946212134	57.88547274929384	6.0	True	72.0851860720228	39.0248412117161	6.0	True	128.5377203462998	18.708938561992948	4	False
R4G	22.942836365630352	11.466083108244948	10.0	False	75.27350386570416	31.67989716397954	10.0	False	170.8158529713904	308.2779986386554	11.0	True	295.5844742291214	79.22059843921566	8	True
T218S	12.186492520911916	5.806536702065917	9.0	False	68.6063855203534	53.04982573898546	7.0	True	80.50851351940513	53.49958214992053	11.0	False	165.7567290303502	53.93289123757386	5	True
N18S	20.275752645783804	1.3053201766580866	2.0	False	125.02632911493616	50.2377462694242	6.0	False	78.66336240745892	30.666445874198853	10.0	False	183.95872504061788	46.31450871051533	5	True
K276R	19.175415638099796	20.684454045901063	14.0	False	91.13329660410268	85.72691065623462	7.0	True	58.99253830122071	78.66837826682227	10.0	True	120.6497200358123	38.97201919793348	7	True
R265Q	14.493995332484282	11.24793950527034	14.0	False	205.0512312934372	363.9339834687046	5.0	True	108.96047342144531	41.23233055064704	6.0	True	436.5581205681807	343.1279570897385	4	True
A72D	80.57256165033372	103.63591992922328	14.0	True	329.72877009550194	126.47120490848302	3.0	True	255.95508250786293	558.5909095497934	6.0	True	310.3702100514326	156.1290646986745	4	True
F285I	12.9969793098757	20.64163909031835	11.0	False	187.1945212992814	328.4916214510857	6.0	True	109.03978289520776	88.17984075068603	9.0	True	233.04704530158503	139.46508666169035	8	True
Q269R	22.595090250209388	8.767554756811107	10.0	False	131.9096402242994	33.734092393651835	3.0	True	65.5173559631341	44.49915485546621	8.0	True	157.0533489017503	57.87169946000205	5	True
A50T	22.87333705230092	7.130474289428727	6.0	False	81.39974267610435	28.1601804882723	6.0	False	57.23294417106198	18.268203959063676	4.0	True	105.0164992448637	32.538788502933684	3	False
T59A	15.509148244546784	25.13892136251045	14.0	False	124.19313600503668	43.32122325990139	3.0	True	79.51434439308105	138.31963769866314	8.0	False	348.57214524171235	146.3215964762072	4	True
V382I	18.262211640234412	36.165019065179706	3.0	False	150.68430553407694	71.07024190314884	5.0	True	84.68707226516545	59.14552098440802	8.0	True	195.60397234646712	51.91031569047356	4	True
I282T	115.52723822582573	128.2850388958258	15.0	True	121.4173752726337	68.81958046254573	4.0	True	197.98920741247755	1428.9610747020488	9.0	True	204.1057067404361	147.61162248966997	7	True
A72G	14.203598796811736	26.366177135778656	16.0	False	250.32699651950853	80.1807822916809	3.0	True	178.15319832024508	114.7779453492364	10.0	True	309.8722740703	179.81721860157208	6	True
Y279S	29.708704529792733	21.57474773591033	14.0	False	211.70574337565188	51.74266763592724	3.0	True	253.225498494434	149.33310826873088	9.0	True	201.77033981409545	169.9648153657746	12	True
G158A	19.140527778012547	7.298866819159543	7.0	False	143.65737741914666	52.70279690088647	7.0	True	63.40502324478007	23.026572002102338	10.0	True	146.8159061489851	54.689245525415465	7	True
G503A	45.77140895112226	67.95194644991665	19.0	True	210.9354935741433	210.344568583558	4.0	True	173.22501646471062	157.6237001324877	6.0	True	224.6957879533819	363.6865987328772	5	True
A72V	57.65185157718561	38.3831057641416	12.0	False	317.23305801801683	97.65799598644286	5.0	True	117.48550446453046	219.8719519476323	6.0	True	375.0726545952136	142.73848584637187	3	True
D286E	5.3283266271662	9.726538793554628	15.0	False	51.54490057008689	42.54352617540636	11.0	True	88.53912202383596	276.22643524758666	11.0	True	150.2702520337749	48.93838419779507	8	True
I221L	11.399013147518286	3.790603639246001	8.0	False	81.14471065907182	72.58038456411352	4.0	False	84.7281632489181	180.4725258459935	6.0	False	174.2159124468327	23.889868124776907	3	False
Y263C	12.792930303211364	17.45259660876481	15.0	False	144.73589584953012	287.2902524814704	9.0	True	126.35462180048344	131.39829786534312	9.0	True	227.143709472794	62.24871519306399	5	True
Q256K	23.630219836549536	7.464384687835286	9.0	False	152.02009694298988	49.33789528581911	5.0	True	85.39091607115189	45.82856715638261	9.0	True	223.34137049695045	158.36123390643638	6	True
T468A	16.789238829971588	12.004971436511006	14.0	False	282.3302807016436	106.09846405814856	4.0	True	57.55608276889054	43.75160116229896	7.0	True	195.0846463021938	127.61665632350932	8	True
P424L	8.463741377175346	7.454437128339184	14.0	False	117.24176126002509	240.2518528299305	4.0	True	188.76843512800377	269.44280587801927	6.0	True	154.8095483133106	187.02306925428184	5	True
N308D	13.817377413615963	14.877353545095843	18.0	False	199.5966357825045	241.19917264021103	7.0	True	161.28974384611672	114.94361716540828	10.0	True	323.40586835525266	189.6991943233973	6	True
K131R	26.5060153349578	12.560157859237586	5.0	False	146.37719786345008	29.42553808641091	6.0	True	65.3305936340763	174.12888940565082	9.0	True	124.8131721888672	56.58777578845519	5	True
E76K	310.24676176480057	222.0417140022834	15.0	True	80.49108001476276	24.73771647251683	3.0	False	417.9864360093479	3984.814236242843	7.0	True	915.0415455764448	368.9806456914961	3	True
A31G	11.20542308967622	9.467133245439902	10.0	False	155.39156306474024	35.65273271828162	4.0	False	85.26047526790826	49.85535075211924	7.0	False	171.25935468299824	66.79492362785346	4	True
D188H	19.388658448073294	7.984956102689184	10.0	False	109.3206194767536	38.697364575352665	4.0	True	74.27487700906636	46.315960582126245	5.0	False	149.09514012483385	59.17814523507985	4	True
R152H	18.54322406065516	7.864203570785828	8.0	False	157.738010360177	27.98976438810673	7.0	True	84.31397050758125	68.84568122975892	9.0	True	190.2131534703488	53.56733599616568	5	True
Q79R	9.45087342454705	5.171539087152279	12.0	False	146.18896727325549	127.30169763614334	7.0	True	98.08822405711538	165.40841703575092	9.0	True	218.2288671332498	212.11860856166177	5	True
E76D	10.857882362172226	20.12230718807677	14.0	False	123.9934301080946	31.38291624947492	3.0	True	163.64687562116046	267.580267361465	8.0	True	251.27315677865684	216.6570391671946	8	True
G60A	6.051010405911944	6.334894692827772	11.0	False	157.68221792231634	113.23503419089546	8.0	True	97.28196174057692	71.28757832017554	13.0	True	223.3242824362349	168.64060800637213	6	True
G60D	6.116817421524491		1.0	False	96.69411935190698	85.4610953785569	4.0	False	73.98926778142598	84.87234806258522	6.0	False	123.07281301084276	47.95441145402459	4	True
M82V	13.514801737621168	3.075145082656769	4.0	False	132.35215033295069	18.118040779096628	5.0	True	83.68317479607848	38.66495882883739	6.0	True	181.094045792608	43.28773984270619	4	True
M516T	20.505241440901703	10.259141147812516	9.0	False	162.2671760187529	158.75821527849484	3.0	True	88.67031949407581	78.26686588918531	7.0	True	130.51439197130634	82.66071891292809	4	True
H293Q	17.255094085466318	7.106319176708406	3.0	False	156.91651245178446	52.74918897848152	6.0	True	88.6650770802132	29.55816634768278	5.0	False	187.161620232241	34.88511518393422	5	True
C333S	15.056748468821954	15.039024461436158	13.0	False	88.05088175839111	27.100635870800957	5.0	True	47.49054055338114	15.598235201415282	7.0	True	161.6422691299577	55.02943062710793	6	True
E76G	25.050389347820023	28.32986302016808	17.0	False	261.02935438427687	89.22063591686687	3.0	True	201.58833501733648	800.0229147188686	10.0	True	304.6863560199481	603.9152926931772	7	True
G60V	19.176377646022573	13.257475908678089	14.0	False	109.62651731950427	26.65468302880268	3.0	True	161.5069679122277	417.0209643854965	7.0	True	118.46423805250504	220.7698665245364	6	True
D487G	21.600734970126343	10.24971759255244	5.0	False	127.40005101434669	69.82960426655019	3.0	False	51.52356550788784	30.514022218252563	7.0	False	103.2766855240482	19.20127631988349	3	False
N58H	11.52313807016474	19.081227935488744	14.0	False	275.2254397018927	355.2930628237273	4.0	True	128.7653500241246	386.7034378105234	11.0	True	243.2828719319705	82.96335690347584	6	True
V290I	26.77201283559373	11.384733225704997	5.0	False	113.12111624329556	153.39196107163053	6.0	True	68.60636976827116	75.74038778380074	9.0	False	150.4450238560163	58.36639527601242	5	True
T168A	26.36218325248425	11.364579165777233	5.0	False	185.6483118338129	243.81146847496728	6.0	True	58.346423463145946	48.48625259886251	10.0	True	189.07429140724216	62.6453368284403	5	True
K324R	26.89991702111781	3.2544665716281647	5.0	False	180.4617738305093	144.07092970388246	5.0	True	77.45673932080766	11.21317277699324	5.0	True	160.0487683075257	49.97490726261955	5	True
K91R	20.469433992367247	9.770587156280076	4.0	False	70.60000273422581	35.34342260393883	3.0	True	73.98907330099956	27.467973343423782	2.0	True	158.7643355808014		1	False
R186W	20.121535135450543	1.9293270647519745	4.0	False	129.0542289453265	50.59364684219473	5.0	False	70.70804145774	72.50923099586562	9.0	False	145.6674259303556	41.62415598925923	5	True
N275T	24.809211316388435	10.189466699551703	8.0	False	169.24178025774137	65.25037629576335	6.0	True	85.97320947920522	68.73634302700155	10.0	False	174.63808273324318	137.04171123089128	5	True
Q506A	1.0618398644861	5.593771387260777	15.0	False	205.7202076569608	69.22816612799701	7.0	True	120.11651425826057	107.00683364917096	8.0	True	160.7871180443087	138.76539342659444	3	True
I221V	17.92976715534828	17.40922085267554	10.0	False	159.02925155739877	130.33192496587924	6.0	True	74.47906268592195	131.98460619937163	10.0	True	143.9441408183574	60.89739709929586	6	True
V406I	28.267366320383136	25.69572262629636	5.0	False	146.48880609050383	75.55960860524006	4.0	True	60.06374448381649	80.04352267528998	9.0	True	132.8986700103034	70.2969929960183	5	True
S502T	15.18260876363233	7.772563288751299	16.0	False	195.91489386964065	165.22967490500986	5.0	True	303.26916605876903	598.9774781531281	9.0	True	366.7028614836495	149.95108333005086	7	True
T507K	2.982535027782684	11.567108453368276	16.0	True	96.54996415341702	244.54120146298345	10.0	True	99.30956665155722	174.78476108810196	12.0	True	146.00491742391114	145.26738442552826	8	True
I309V	24.85365173806463	7.469060913753334	5.0	False	104.66924951020847	48.95142441495445	6.0	True	77.08420384763427	57.40206788725186	9.0	False	175.171804201897	70.8504855202403	4	True
H116N	13.232979852347787	7.707270278712922	11.0	False	206.56251903209147	139.6949477493734	4.0	True	85.93970499085907	176.24752430590766	11.0	True	243.9952177251581	129.03154318546598	10	True
E110A	16.098161916153742	17.61009045264493	17.0	False	145.8328342680826	105.85359911120808	7.0	True	102.19700972363796	170.7389150574224	11.0	True	177.3375571486611	34.97159907892522	7	False
E110K	13.399427630934252	10.620541625125638	12.0	False	162.77565739385005	85.8278056503238	7.0	True	169.86805035758357	436.02528737243625	11.0	True	545.6054338089912	261.5184663796862	7	True
V428L	16.98060516087574	27.77983800183565	12.0	False	118.1007674293258	78.98776096743302	10.0	True	76.13868238020068	70.58330611958867	11.0	True	131.40141285514125	111.8081086577266	8	True
I282M	19.0684645089466	26.006583862661103	16.0	False	311.0810018339316	209.3808708819351	5.0	True	195.8520183378257	996.47586934591	9.0	True	216.6422377327248	139.8510085847144	6	True
E139D	18.758509372932103	20.173648538444382	17.0	False	360.6403460516577	371.9985474290376	4.0	True	108.50891919769224	452.9748482458484	7.0	True	336.28404713767577	189.33274448629763	6	True
I305V	17.48888022297212	7.642853501084848	14.0	False	89.27075697358295	35.770333127144475	10.0	True	61.69038859436149	65.90079427839595	11.0	True	104.449597261675	38.24713852046645	8	False
D40G	17.431124122747335	30.33538535662808	10.0	False	106.88708394001992	172.4644685828746	4.0	True	137.68104498277313	239.34202157603644	8.0	True	150.76539456949155	173.8091785326952	6	True
S228I	23.070175650265448	4.699056112983966	6.0	False	140.00777831768457	314.90842318127545	7.0	True	75.78976128291711	51.58327523812668	8.0	False	146.52960391723036	56.77372831237479	4	True
Y62D	19.9012657833164	24.338631765759185	15.0	False	218.81354674727396	298.86197365852	3.0	True	222.33395387757585	248.40469052671807	12.0	True	179.1930777123606	87.59834061921637	6	True
D106A	12.626876218311	7.656691061285788	13.0	False	120.8524756509648	86.68155439599074	5.0	True	156.06737150571618	455.4607663778951	11.0	True	306.07502706591106	171.34162954197222	6	True
F285Y	16.655382824549683	5.490681030583224	9.0	False	110.83802969980036	66.22616030270002	5.0	True	111.21079956483402	100.8616666069284	8.0	True	259.9075602101717	133.89218484662004	4	True
N320S	26.122743361975992	15.568683071800182	7.0	False	130.4290038489607	43.962511887215065	6.0	True	65.68820816456385	127.46023948013467	7.0	False	149.224370840435	43.83999538223936	4	True
T52I	23.80009930911108	13.190001892795378	4.0	False	108.50678533696438	131.37067955099812	4.0	True	163.5709360272158	147.588519741567	9.0	True	188.58722226479745	57.35600875777638	7	True
I479T	7.4537357123562	3.5418184317214383	9.0	False	98.94161796837017	74.03301233648291	4.0	True	50.261557355009145	40.10818386706038	5.0	False	76.1139873046141	83.29470889718637	4	True
E76A	33.2659964834549	34.06849102321261	17.0	False	300.41893366120667	245.16288051779003	3.0	True	166.76949641650944	1079.3155860314534	8.0	True	276.2468471277425	103.11993680099496	5	True
N298S	24.672620310716507	9.310155453499885	10.0	False	103.90726941257648	360.1942454210853	4.0	True	61.25750043454829	95.3961328014202	10.0	True	125.15194617938016	21.15366110075632	4	False
N200Y	36.33846126583824	7.622571514270826	4.0	False	114.70439620415166	62.86838355114695	3.0	True	65.46586458937728	52.58090852697141	3.0	False	216.8486495029921	69.86680001788244	2	True
N308S	13.424863080418854	8.708166399831645	14.0	False	280.61451276524923	155.85944312277698	5.0	True	203.29309121397355	215.651505897229	7.0	True	353.7370937365525	41.883432699306745	4	True
H394R	21.654010512875644	9.218694235239909	4.0	False	128.67262355108772	32.78252579229999	6.0	True	67.32343535381044	46.570634463314	7.0	True	126.97299575446787	39.10361957169415	4	False
I470T	6.6719790931926	6.205220016251795	13.0	False	72.9428068798571	24.314043419083305	5.0	False	65.0872169514388	163.24772449386003	6.0	False	123.0570336944826	33.898281871225386	4	False
T2I	14.965930472223958	5.978844525793654	6.0	False	149.98057161130555	62.37354260418746	6.0	True	83.57487312167868	77.45536839945015	8.0	True	154.01683732103194	111.19890699855392	6	True
G268C	7.13356976818725	8.255702046046265	18.0	False	135.90027406398593	86.0873140896977	12.0	True	491.1518635171682	573.1238030059761	13.0	True	333.297932846094	248.83066846685955	9	True
N58D	8.067675700001569	5.468586252257537	12.0	False	253.47409646526424	15.18274665112288	3.0	True	195.35562157265932	87.98946457855887	8.0	True	457.9071274446173	243.11724627329377	4	True
Q500H	17.946368464432	26.332290908308664	14.0	False	116.65724297992703	68.37432311780631	8.0	True	83.58975908361003	60.57556902252146	10.0	True	181.95725701729637	96.47538899976978	6	True
G60R	33.02135560367043	21.787350015747023	14.0	False	217.65233598766088	103.09779988827503	6.0	True	185.1464739625796	200.2188676024541	9.0	True	227.0580104726888	190.68778991589892	7	True
K35Q	18.082387127900542	15.41969824659644	9.0	False	115.00542032495342	46.66183229771101	7.0	True	61.90106633236148	57.96944666318773	14.0	True	187.0947044963385	122.68259663858854	7	True
P491S	41.58023257515642	15.75212452155203	13.0	False	271.1842614097148	93.27594436200732	11.0	True	138.21049111564508	1298.728862499415	11.0	True	417.8438450404068	594.1799682613091	8	True
R343Q	22.620476541447676	12.29691743203717	9.0	False	93.8152470686752	52.172643071321886	9.0	True	63.03272761024933	129.30997134861963	11.0	False	128.79522105677069	46.414001810632456	7	True
F285V	15.202078494416403	7.804541200238808	10.0	False	183.08553984557824	128.60862035827515	7.0	True	136.99346304411256	93.05403936397887	7.0	True	274.3232223692826	127.92406382729804	6	True
A72S	9.9190206779706	5.83909469750474	17.0	False	212.9708528361278	58.96146101575432	4.0	True	112.21143193151124	135.70284640523772	8.0	True	457.9230455251783	238.52548167361775	4	True
R498W	11.390146484486	24.111142977682924	9.0	False	98.43155344786452	31.8612650662568	12.0	True	147.08582855685225	793.9461268469847	12.0	True	294.9203622013487	127.69072528728287	7	True
F147C	16.813914145372944	6.956206128966754	5.0	False	96.4462170944055	35.440337577648826	3.0	False	11.737559359295949		1.0	False	78.52143335780761		1	False
K70R	12.762283661062352	9.254178743317397	13.0	False	176.29226083181166	118.64738232935755	3.0	True	117.36986078078776	170.41321069430128	6.0	True	488.7027015240176	225.0695797526209	4	True
T73I	5.4146200438196	5.362913479031584	10.0	False	355.09982853596955	126.88502433619124	3.0	True	230.1592779983304	165.49211208041814	8.0	True	217.07918869255803	203.4961997002877	6	True
V428M	12.71309564161598	7.080445955850832	12.0	False	116.9281399495201	45.89659830787216	9.0	True	89.85820924560485	70.80098231223849	10.0	True	139.73795073925848	125.94423214048162	7	True
V490I	25.711792575473712	11.931084336852374	5.0	False	163.350283733885	114.2492966989656	6.0	True	76.9811968379101	55.692901941400606	9.0	True	163.1657346406964	49.61314888418695	6	True
R501K	5.94366762820505	5.620824529094533	14.0	False	112.8070539866765	44.0400812953401	7.0	True	152.64482550047	679.4509121419547	6.0	True	139.9014365874906	137.33422111196424	5	True
Q347R	12.2707340819831	24.33490938273117	16.0	False	60.19756561945324	24.2669894627471	7.0	False	65.99625807473886	147.27052076840033	7.0	False	156.76510481639963	61.41795053567135	4	True
G163S	18.823960939441942	6.755746214720298	3.0	False	114.70054764141824	59.77006914891188	6.0	True	61.9262322081366	54.145001363680805	9.0	True	101.846835424515	58.18188047628484	5	True
S502L	9.6002581548254	15.689469852452206	16.0	False	165.06927563261434	140.09894156616613	9.0	True	161.10616730970747	92.93915308133089	8.0	True	256.41464511558934	98.78136167260152	4	True
E258K	29.095593060670133	58.771620526922	10.0	False	362.7436587641564	153.56260664104516	8.0	True	214.41249432815488	288.6386583422056	9.0	True	607.4244580244078	192.5751625432556	5	True
S499F	15.15447753143346	9.301101781830427	10.0	False	116.55780738437085	73.69610179626484	7.0	True	138.97787276602585	118.4795291551434	8.0	True	208.687935086957	139.98211646572926	6	True
H116Q	14.245050431521074	5.905774287956018	7.0	False	114.99296602644728	48.19806196233935	4.0	True	91.34985526949914	76.29265289423785	7.0	True	141.349620505098	51.310736873838046	5	False
R173P	11.258797464027667	7.882300810598331	3.0	False	105.69894990621556	49.387106566420805	6.0	False	58.43213167159	148.16133636555622	6.0	True	172.43713454522288	63.27863525175075	5	True
R351Q	18.991910182250543	5.691286811587517	12.0	False	160.0080797486484	62.2591639714652	6.0	True	117.41943098502338	107.33304646958008	11.0	True	154.004353390845	88.67718017062174	7	True
P491T	59.38040108594765	62.88728719183795	12.0	True	437.1913232039424	191.50957004108432	6.0	True	253.0218332012476	880.1860501558353	9.0	True	366.0688333560095	552.8753657642675	4	True
T397M	21.660502508171245	9.664568571252344	9.0	False	130.94634382773455	320.4807929694072	6.0	True	97.64587013381524	68.88081539155243	9.0	True	114.95393123098664	52.0811863609763	6	True
G154A	20.864258271806666	4.243396911616489	4.0	False	127.03156320269024	71.55558299625343	6.0	False	55.40808404319604	63.20349309467684	7.0	True	163.9162029423902	44.18692103609628	4	False
Y63C	8.662288405902165	2.218228952306864	4.0	False	125.45011786269242	64.91228037278422	8.0	True	214.1084300561196	458.42428543452695	9.0	True	295.6175357730595	162.17001515262214	5	True
N58K	34.64091496866508	16.4864848335673	13.0	False	255.2672175925184	77.10778506974515	4.0	True	152.75170028659906	184.277653143316	8.0	True	215.96343103178972	224.5963219823408	6	True
F314L	37.2239511902834	14.952220863972814	4.0	False	110.61885519108245	31.83760709312632	4.0	False	80.01408200798261	54.39903602106056	8.0	False	146.28873552487337	35.54762365836909	4	False
T468S	9.0611728956564	6.71052492341498	15.0	False	59.75451604114733	63.00078793217041	9.0	True	112.78060596815492	66.14614637804121	12.0	False	122.12566260893736	84.27862903309409	8	True
F285C	14.4321310389329	36.849226322936026	18.0	False	175.62366874505855	63.820638579604754	7.0	True	173.13913058338403	225.51474560851656	8.0	True	229.3110773981221	134.4703580815598	6	True
M311T	30.75634329277812	12.76336678705976	5.0	False	139.36246244854397	108.17365668904874	4.0	True	105.61751681692886	236.764498073156	7.0	True	165.41664909207802	87.90939278617107	4	True
R343W	14.58952430826136	13.00350141304062	5.0	False	99.23945359876102	25.0087123256305	5.0	False	72.41272079416639	124.95514971723468	5.0	False	145.16140660667128	84.07140199184008	3	False
R173H	19.66823743694123	16.610306384478623	6.0	False	171.00927164693292	122.66469847236004	4.0	True	80.91644808952331	33.56161827213438	6.0	False	177.1458563867443	114.99188318604976	4	True
K364R	22.5829603691635	8.23892285088466	6.0	False	106.5434652740181	49.17540213725032	5.0	True	63.47566671216072	49.19844136841664	12.0	True	120.1847570049449	52.55384726278374	7	True
Q245E	21.34907353193292	25.72990091430122	4.0	False	99.12140880087853	14.468415720961232	4.0	False	51.86277954796397	33.71539049242711	6.0	True	83.93632075661586	23.73632716131419	4	False
T218A	9.325569907580304	3.255570172692443	8.0	False	62.87631478526274	74.69647374066537	4.0	False	71.19567693062045	75.12141281294498	8.0	True	153.637167186559	67.63559810196354	4	True
G409A	24.25924040579693	14.577159192352436	5.0	False	125.04199339885352	226.7579959040186	4.0	True	62.47130318556595	35.03099962572116	7.0	False	144.0850935688992	97.24934476888988	3	True
A461G	12.3552105302017	14.623747104351777	17.0	False	229.7423242318562	281.3406419580742	3.0	True	168.4734700242442	70.36355703997668	7.0	True	252.1981346774866	80.66612279097382	7	True
F71V	18.23302059361845	10.74091130267016	16.0	False	203.1748263886868	98.42232025485878	3.0	True	122.90179930509296	412.1222482171651	10.0	True	190.5734726184876	203.63207214261408	6	True
G60S	13.480287435273455	30.35371105814073	7.0	False	112.56847328618484	117.19090822585927	7.0	True	77.36495970994932	26.9636802635757	8.0	False	206.803704657406	74.81543140104762	4	True
N58Y	147.30877048035603	151.09461535391463	18.0	True	697.0793255705455	195.43612571258564	3.0	True	210.40014662021952	610.662516815987	8.0	True	123.97813897032	138.65358015912332	5	True
Y357C	10.260719039656731	4.916507118948144	4.0	False	149.3435130341274	23.35843012076549	3.0	False	103.55501642867516	103.7151250449197	5.0	True	215.2517664718984	96.37761522628216	4	True
N10D	10.274884705145016	9.586463027359288	5.0	False	37.46617902593247	38.45874724763739	5.0	False	87.07704090373153	29.33262226583164	7.0	False	115.74490260447146	75.3962404892256	4	True
G39R	17.968561795327638	6.36301172075966	9.0	False	201.0427282269583	104.975493760628	3.0	True	104.6596097645637	216.02193062757257	9.0	True	253.2010388809069	117.3451006591642	6	True
L43F	6.462865596205	3.785812643291945	7.0	False	163.26949115332417	27.44637885046201	4.0	False	121.49982543848616	201.7040901984041	6.0	False	198.8454288999225	65.35323557196428	5	True
